# Female biases in islet cell gene expression, alpha cell number, and glucagon are present early in postnatal life

**DOI:** 10.64898/2026.10.27.762029

**Authors:** Carling Smith, Tiffany Z.Y. Chen, Søs Skovsø, John Ching, George Brownrigg, Janel L. Kopp, Elizabeth J. Rideout

## Abstract

Biological sex significantly affects glucose homeostasis. Sex differences in insulin sensitivity in peripheral tissues play a role in this difference; however, a growing body of evidence suggests sex differences in islet cells also contribute to differential glucose homeostasis. Studies in rodent and human models have identified sex differences in alpha– and beta-cell gene expression, in islet cell composition, metabolism, and stress responses, and in circulating levels of glucoregulatory hormones. However, most of these studies used adult humans or mice, leaving the age at which these differences emerge less clear. We performed a detailed characterization of glucose homeostasis and islet biology in young male and female mice from two mouse strains widely used in diabetes research to model both Type 1 (non-obese diabetic, NOD) and Type 2 diabetes (C57BL/6J). We uncovered male-female differences in islet cell gene expression and composition, and in circulating levels of glucagon. Importantly, these differences were reproducible across both models and were present prior to onset of diabetes-like phenotypes. Together, our data suggest sex differences in aspects of islet biology begin early in postnatal life.
