## Supplemental File 4 for "Female biases in islet cell gene expression, alpha cell number, and glucagon are present early in postnatal life"

### Sheet: READ ME
Table 1
		These pathways represent pathways that are overrepresented by genes up in C57BL/6J males at 4 weeks of age, compared to age matched females.

### Sheet: Pathways
Supplementary File 4
Pathway identifier	Pathway name	#Entities found	#Entities total	Entities ratio	Entities pValue	Entities FDR	#Reactions found	#Reactions total	Reactions ratio	Species identifier	Species name	Submitted entities found	Mapped entities	Found reaction identifiers
R-HSA-6794362	Protein-protein interactions at synapses	5	93	0.00574464	0.000248	0.0408291	14	33	0.00206173	9606	Homo sapiens	Epb41l3;Lrrn2;Ptprf;Grin2c		R-HSA-6794336;R-HSA-6797568;R-HSA-8855648;R-HSA-6794349;R-HSA-6797974;R-HSA-8849878;R-HSA-6794356;R-HSA-8849906;R-HSA-6794354;R-HSA-6798258;R-HSA-6797553;R-HSA-6798257;R-HSA-388824;R-HSA-8849881
R-HSA-8849932	Synaptic adhesion-like molecules	3	23	0.00142072	0.000371	0.0408291	4	8	0.0005	9606	Homo sapiens	Ptprf;Grin2c		R-HSA-8849878;R-HSA-8849906;R-HSA-8855648;R-HSA-8849881
R-HSA-174577	Activation of C3 and C5	2	7	0.000432	0.00083	0.0605751	3	5	0.000312	9606	Homo sapiens	C4b		R-HSA-173680;R-HSA-166817;R-HSA-173636
R-HSA-418360	Platelet calcium homeostasis	3	35	0.00216196	0.00124252	0.0683384	2	8	0.0005	9606	Homo sapiens	Atp2b2;Itpr3		R-HSA-418309;R-HSA-139854
R-HSA-383280	Nuclear Receptor transcription pathway	4	86	0.00531225	0.00179375	0.068534	2	2	0.000125	9606	Homo sapiens	Nr3c2		R-HSA-382096;R-HSA-376419
R-HSA-5576891	Cardiac conduction	5	147	0.00908024	0.00190372	0.068534	9	33	0.00206173	9606	Homo sapiens	Atp2b2;Scn9a;Kcnj12;Itpr3		R-HSA-169683;R-HSA-418309;R-HSA-5226904;R-HSA-5576895;R-HSA-5617182;R-HSA-139854;R-HSA-1296046;R-HSA-5617179;R-HSA-5617178
R-HSA-418359	Reduction of cytosolic Ca++ levels	2	15	0.000927	0.00369465	0.114534	1	3	0.000187	9606	Homo sapiens	Atp2b2		R-HSA-418309
R-HSA-6794361	Neurexins and neuroligins	3	60	0.00370622	0.00562756	0.134297	7	19	0.00118706	9606	Homo sapiens	Epb41l3;Lrrn2;Grin2c		R-HSA-6797974;R-HSA-6794356;R-HSA-6794354;R-HSA-6797553;R-HSA-6794336;R-HSA-6797568;R-HSA-6794349
R-HSA-388844	Receptor-type tyrosine-protein phosphatases	2	20	0.00123541	0.00644333	0.134297	3	6	0.000375	9606	Homo sapiens	Ptprf		R-HSA-6798258;R-HSA-6798257;R-HSA-388824
R-HSA-5578775	Ion homeostasis	3	64	0.0039533	0.00671486	0.134297	7	17	0.0010621	9606	Homo sapiens	Atp2b2;Itpr3		R-HSA-169683;R-HSA-418309;R-HSA-5226904;R-HSA-5617182;R-HSA-139854;R-HSA-5617179;R-HSA-5617178
R-HSA-9662361	Sensory processing of sound by outer hair cells of the cochlea	3	64	0.0039533	0.00671486	0.134297	2	8	0.0005	9606	Homo sapiens	Epb41l3;Atp2b2;Eps8l2		R-HSA-9663363;R-HSA-9662114
R-HSA-9662360	Sensory processing of sound by inner hair cells of the cochlea	3	76	0.00469455	0.0106875	0.192375	2	7	0.000437	9606	Homo sapiens	Epb41l3;Atp2b2;Eps8l2		R-HSA-9662114;R-HSA-9659380
R-HSA-397014	Muscle contraction	5	232	0.0143307	0.0126101	0.201762	9	53	0.00331126	9606	Homo sapiens	Atp2b2;Scn9a;Kcnj12;Itpr3		R-HSA-169683;R-HSA-418309;R-HSA-5226904;R-HSA-5576895;R-HSA-5617182;R-HSA-139854;R-HSA-1296046;R-HSA-5617179;R-HSA-5617178
R-HSA-9659379	Sensory processing of sound	3	87	0.00537402	0.015305	0.229575	3	13	0.000812	9606	Homo sapiens	Epb41l3;Atp2b2;Eps8l2		R-HSA-9663363;R-HSA-9662114;R-HSA-9659380
R-HSA-8985801	Regulation of cortical dendrite branching	1	4	0.000247	0.0234436	0.286535	2	2	0.000125	9606	Homo sapiens	Robo1		R-HSA-8985812;R-HSA-8985799
R-HSA-114508	Effects of PIP2 hydrolysis	2	40	0.00247081	0.0238779	0.286535	3	9	0.000562	9606	Homo sapiens	Itpr3;Mgll		R-HSA-139941;R-HSA-139854;R-HSA-426043
R-HSA-9920588	Dengue virus activates/modulates innate and adaptive immune responses	2	40	0.00247081	0.0238779	0.286535	1	23	0.00143696	9606	Homo sapiens	C4b		R-HSA-9920628
R-HSA-416476	G alpha (q) signalling events	5	284	0.0175428	0.0273463	0.300809	7	35	0.00218668	9606	Homo sapiens	Grk5;Gcgr;Ffar2;Itpr3;Mgll		R-HSA-749448;R-HSA-749452;R-HSA-139941;R-HSA-416510;R-HSA-139854;R-HSA-379048;R-HSA-426043
R-HSA-1296053	Classical Kir channels	1	5	0.000309	0.029219	0.321409	1	1	6.25e-05	9606	Homo sapiens	Kcnj12		R-HSA-1296046
R-HSA-418346	Platelet homeostasis	3	118	0.0072889	0.0335302	0.335302	2	31	0.00193677	9606	Homo sapiens	Atp2b2;Itpr3		R-HSA-418309;R-HSA-139854
R-HSA-373752	Netrin-1 signaling	2	52	0.00321206	0.038559	0.359147	2	34	0.0021242	9606	Homo sapiens	Robo1;Myo10		R-HSA-593672;R-HSA-373715
R-HSA-1614558	Degradation of cysteine and homocysteine	2	53	0.00327383	0.0399052	0.359147	2	22	0.00137448	9606	Homo sapiens	Csad;Fmo5		R-HSA-1655453;R-HSA-1655443
R-HSA-8985586	SLIT2:ROBO1 increases RHOA activity	1	8	0.000494	0.0463431	0.359675	2	2	0.000125	9606	Homo sapiens	Robo1		R-HSA-8985594;R-HSA-8985591
R-HSA-156584	Cytosolic sulfonation of small molecules	2	59	0.00364445	0.0483448	0.359675	4	20	0.00124953	9606	Homo sapiens	Sult1c2		R-HSA-176646;R-HSA-176474;R-HSA-176585;R-HSA-176669
R-HSA-428890	Role of ABL in ROBO-SLIT signaling	1	10	0.000618	0.0575928	0.359675	4	4	0.00025	9606	Homo sapiens	Robo1		R-HSA-428885;R-HSA-428883;R-HSA-376141;R-HSA-428888
R-HSA-8939242	RUNX1 regulates transcription of genes involved in differentiation of keratinocytes	1	11	0.000679	0.0631683	0.359675	1	8	0.0005	9606	Homo sapiens	Ctso		R-HSA-8938121
R-HSA-936837	Ion transport by P-type ATPases	2	71	0.00438569	0.0669241	0.359675	1	17	0.0010621	9606	Homo sapiens	Atp2b2		R-HSA-418309
R-HSA-428543	Inactivation of CDC42 and RAC1	1	12	0.000741	0.0687112	0.359675	4	4	0.00025	9606	Homo sapiens	Robo1		R-HSA-428533;R-HSA-376145;R-HSA-428522;R-HSA-428536
R-HSA-428542	Regulation of commissural axon pathfinding by SLIT and ROBO	1	12	0.000741	0.0687112	0.359675	2	5	0.000312	9606	Homo sapiens	Robo1		R-HSA-373715;R-HSA-428510
R-HSA-112316	Neuronal System	6	489	0.0302057	0.0711156	0.359675	30	221	0.0138073	9606	Homo sapiens	Epb41l3;Lrrn2;Kcnj12;Ptprf;Grin2c		R-HSA-9611030;R-HSA-6794336;R-HSA-6794349;R-HSA-9610653;R-HSA-8849878;R-HSA-1013020;R-HSA-6794356;R-HSA-6794354;R-HSA-6798258;R-HSA-6797553;R-HSA-6798257;R-HSA-9609738;R-HSA-9609739;R-HSA-1013012;R-HSA-388824;R-HSA-8849881;R-HSA-432164;R-HSA-432162;R-HSA-9612085;R-HSA-6797568;R-HSA-8855648;R-HSA-432172;R-HSA-9610750;R-HSA-9610879;R-HSA-6797974;R-HSA-8849906;R-HSA-9611368;R-HSA-9614185;R-HSA-96173…
R-HSA-426048	Arachidonate production from DAG	1	13	0.000803	0.0742216	0.359675	1	3	0.000187	9606	Homo sapiens	Mgll		R-HSA-426043
R-HSA-5682910	LGI-ADAM interactions	1	14	0.000865	0.0796997	0.359675	4	5	0.000312	9606	Homo sapiens	Adam22		R-HSA-5682709;R-HSA-5682802;R-HSA-5682769;R-HSA-5682794
R-HSA-428540	Activation of RAC1	1	15	0.000927	0.0851458	0.359675	4	4	0.00025	9606	Homo sapiens	Robo1		R-HSA-428535;R-HSA-428515;R-HSA-428531;R-HSA-428511
R-HSA-217271	FMO oxidises nucleophiles	1	15	0.000927	0.0851458	0.359675	1	3	0.000187	9606	Homo sapiens	Fmo5		R-HSA-217255
R-HSA-1679131	Trafficking and processing of endosomal TLR	1	16	0.000988	0.0905599	0.359675	1	7	0.000437	9606	Homo sapiens	Ctso		R-HSA-1678920
R-HSA-1482883	Acyl chain remodeling of DAG and TAG	1	17	0.0010501	0.0959424	0.359675	1	8	0.0005	9606	Homo sapiens	Mgll		R-HSA-1482543
R-HSA-5607763	CLEC7A (Dectin-1) induces NFAT activation	1	18	0.00111187	0.101293	0.359675	2	6	0.000375	9606	Homo sapiens	Itpr3		R-HSA-169683;R-HSA-169680
R-HSA-418555	G alpha (s) signalling events	3	190	0.0117364	0.10395	0.359675	6	28	0.00174934	9606	Homo sapiens	Grk5;Gcgr;Gpr45		R-HSA-379044;R-HSA-8851797;R-HSA-8982641;R-HSA-8982645;R-HSA-744887;R-HSA-744886
R-HSA-1614635	Sulfur amino acid metabolism	2	95	0.00586818	0.109571	0.359675	2	36	0.00224916	9606	Homo sapiens	Csad;Fmo5		R-HSA-1655453;R-HSA-1655443
R-HSA-5576886	Phase 4 - resting membrane potential	1	20	0.00123541	0.111901	0.359675	1	2	0.000125	9606	Homo sapiens	Kcnj12		R-HSA-1296046
R-HSA-139853	Elevation of cytosolic Ca2+ levels	1	22	0.00135895	0.122385	0.359675	1	5	0.000312	9606	Homo sapiens	Itpr3		R-HSA-139854
R-HSA-77111	Synthesis of Ketone Bodies	1	25	0.00154426	0.137882	0.359675	1	8	0.0005	9606	Homo sapiens	Hmgcll1		R-HSA-6788597
R-HSA-2161541	Abacavir metabolism	1	26	0.00160603	0.142987	0.359675	1	7	0.000437	9606	Homo sapiens	Adh1		R-HSA-2162078
R-HSA-438066	Unblocking of NMDA receptors, glutamate binding and activation	1	27	0.0016678	0.148063	0.359675	4	5	0.000312	9606	Homo sapiens	Grin2c		R-HSA-432164;R-HSA-432162;R-HSA-432172;R-HSA-9614185
R-HSA-9617324	Negative regulation of NMDA receptor-mediated neuronal transmission	1	27	0.0016678	0.148063	0.359675	1	4	0.00025	9606	Homo sapiens	Grin2c		R-HSA-9617326
R-HSA-9034015	Signaling by NTRK3 (TRKC)	1	27	0.0016678	0.148063	0.359675	1	19	0.00118706	9606	Homo sapiens	Ptprf		R-HSA-9603719
R-HSA-444209	Free fatty acid receptors	1	28	0.00172957	0.153108	0.359675	1	5	0.000312	9606	Homo sapiens	Ffar2		R-HSA-444171
R-HSA-71384	Ethanol oxidation	1	28	0.00172957	0.153108	0.359675	1	8	0.0005	9606	Homo sapiens	Adh1		R-HSA-71707
R-HSA-74182	Ketone body metabolism	1	29	0.00179134	0.158124	0.359675	1	11	0.000687	9606	Homo sapiens	Hmgcll1		R-HSA-6788597
R-HSA-1296059	G protein gated Potassium channels	1	31	0.00191488	0.168068	0.359675	2	3	0.000187	9606	Homo sapiens	Kcnj12		R-HSA-1013020;R-HSA-1013012
R-HSA-997272	Inhibition of voltage gated Ca2+ channels via Gbeta/gamma subunits	1	31	0.00191488	0.168068	0.359675	2	3	0.000187	9606	Homo sapiens	Kcnj12		R-HSA-1013020;R-HSA-1013012
R-HSA-1296041	Activation of G protein gated Potassium channels	1	31	0.00191488	0.168068	0.359675	2	3	0.000187	9606	Homo sapiens	Kcnj12		R-HSA-1013020;R-HSA-1013012
R-HSA-70221	Glycogen breakdown (glycogenolysis)	1	31	0.00191488	0.168068	0.359675	3	16	0.001	9606	Homo sapiens	Phkb		R-HSA-71541;R-HSA-71588;R-HSA-453337
R-HSA-9620244	Long-term potentiation	1	31	0.00191488	0.168068	0.359675	1	7	0.000437	9606	Homo sapiens	Grin2c		R-HSA-9612085
R-HSA-2161522	Abacavir ADME	1	32	0.00197665	0.172996	0.359675	1	10	0.000625	9606	Homo sapiens	Adh1		R-HSA-2162078
R-HSA-166663	Initial triggering of complement	2	127	0.00784483	0.174111	0.359675	3	21	0.00131201	9606	Homo sapiens	C4b		R-HSA-166753;R-HSA-166795;R-HSA-981713
R-HSA-5628897	TP53 Regulates Metabolic Genes	2	128	0.0079066	0.176221	0.359675	2	34	0.0021242	9606	Homo sapiens	Rrm2b		R-HSA-5632887;R-HSA-5632892
R-HSA-445095	Interaction between L1 and Ankyrins	1	33	0.00203842	0.177896	0.359675	1	4	0.00025	9606	Homo sapiens	Scn9a		R-HSA-373739
R-HSA-5218921	VEGFR2 mediated cell proliferation	1	33	0.00203842	0.177896	0.359675	2	12	0.00075	9606	Homo sapiens	Itpr3		R-HSA-169683;R-HSA-169680
R-HSA-373760	L1CAM interactions	2	130	0.00803014	0.180453	0.359675	2	54	0.00337374	9606	Homo sapiens	Robo1;Scn9a		R-HSA-373739;R-HSA-443817
R-HSA-77387	Insulin receptor recycling	1	34	0.00210019	0.182766	0.359675	1	6	0.000375	9606	Homo sapiens	Ptprf		R-HSA-74733
R-HSA-420092	Glucagon-type ligand receptors	1	35	0.00216196	0.187609	0.359675	1	8	0.0005	9606	Homo sapiens	Gcgr		R-HSA-163625
R-HSA-1592389	Activation of Matrix Metalloproteinases	1	35	0.00216196	0.187609	0.359675	2	27	0.00168687	9606	Homo sapiens	Ctso		R-HSA-1592362;R-HSA-1604752
R-HSA-9717207	Sensory perception of sweet, bitter, and umami (glutamate) taste	2	137	0.00846254	0.195382	0.359675	3	21	0.00131201	9606	Homo sapiens	Scn9a;Itpr3		R-HSA-9717382;R-HSA-9717214;R-HSA-9717215
R-HSA-2132295	MHC class II antigen presentation	2	137	0.00846254	0.195382	0.359675	3	26	0.00162439	9606	Homo sapiens	Ctso		R-HSA-2130706;R-HSA-2130504;R-HSA-2130349
R-HSA-977606	Regulation of Complement cascade	2	139	0.00858608	0.199678	0.359675	14	44	0.00274897	9606	Homo sapiens	C4b		R-HSA-977615;R-HSA-981637;R-HSA-2855047;R-HSA-977602;R-HSA-977375;R-HSA-981535;R-HSA-977629;R-HSA-977626;R-HSA-981658;R-HSA-8951486;R-HSA-981621;R-HSA-977619;R-HSA-981680;R-HSA-981648
R-HSA-9851695	Epigenetic regulation of adipogenesis genes by MLL3 and MLL4 complexes	2	139	0.00858608	0.199678	0.359675	9	37	0.00231163	9606	Homo sapiens	Mgll		R-HSA-9843122;R-HSA-9843120;R-HSA-9843121;R-HSA-9843118;R-HSA-9842815;R-HSA-9843119;R-HSA-9843117;R-HSA-9843115;R-HSA-9859273
R-HSA-9841922	MLL4 and MLL3 complexes regulate expression of PPARG target genes in adipogenesis and hepatic steatosis	2	139	0.00858608	0.199678	0.359675	9	37	0.00231163	9606	Homo sapiens	Mgll		R-HSA-9843122;R-HSA-9843120;R-HSA-9843121;R-HSA-9843118;R-HSA-9842815;R-HSA-9843119;R-HSA-9843117;R-HSA-9843115;R-HSA-9859273
R-HSA-9818564	Epigenetic regulation of gene expression by MLL3 and MLL4 complexes	2	139	0.00858608	0.199678	0.359675	9	40	0.00249906	9606	Homo sapiens	Mgll		R-HSA-9843122;R-HSA-9843120;R-HSA-9843121;R-HSA-9843118;R-HSA-9842815;R-HSA-9843119;R-HSA-9843117;R-HSA-9843115;R-HSA-9859273
R-HSA-5576892	Phase 0 - rapid depolarisation	1	38	0.00234727	0.201965	0.359675	1	2	0.000125	9606	Homo sapiens	Scn9a		R-HSA-5576895
R-HSA-1296065	Inwardly rectifying K+ channels	1	38	0.00234727	0.201965	0.359675	3	7	0.000437	9606	Homo sapiens	Kcnj12		R-HSA-1013020;R-HSA-1013012;R-HSA-1296046
R-HSA-390471	Association of TriC/CCT with target proteins during biosynthesis	1	40	0.00247081	0.211396	0.359675	1	2	0.000125	9606	Homo sapiens	Kif13a		R-HSA-390470
R-HSA-163359	Glucagon signaling in metabolic regulation	1	40	0.00247081	0.211396	0.359675	2	6	0.000375	9606	Homo sapiens	Gcgr		R-HSA-825631;R-HSA-163625
R-HSA-4090294	SUMOylation of intracellular receptors	1	40	0.00247081	0.211396	0.359675	1	25	0.00156191	9606	Homo sapiens	Nr3c2		R-HSA-4341016
R-HSA-5696400	Dual Incision in GG-NER	1	41	0.00253258	0.216071	0.359675	3	3	0.000187	9606	Homo sapiens	Chd1l		R-HSA-5690213;R-HSA-5690990;R-HSA-5690988
R-HSA-5365859	RA biosynthesis pathway	1	41	0.00253258	0.216071	0.359675	1	11	0.000687	9606	Homo sapiens	Adh1		R-HSA-5362564
R-HSA-9717189	Sensory perception of taste	2	147	0.00908024	0.216965	0.359675	3	25	0.00156191	9606	Homo sapiens	Scn9a;Itpr3		R-HSA-9717382;R-HSA-9717214;R-HSA-9717215
R-HSA-163560	Triglyceride catabolism	1	43	0.00265613	0.225337	0.359675	1	17	0.0010621	9606	Homo sapiens	Mgll		R-HSA-163595
R-HSA-163685	Integration of energy metabolism	2	153	0.00945086	0.230019	0.359675	5	72	0.00449831	9606	Homo sapiens	Gcgr;Itpr3		R-HSA-169683;R-HSA-169680;R-HSA-825631;R-HSA-381644;R-HSA-163625
R-HSA-5696395	Formation of Incision Complex in GG-NER	1	47	0.00290321	0.243546	0.359675	6	10	0.000625	9606	Homo sapiens	Chd1l		R-HSA-6790487;R-HSA-6790454;R-HSA-5690996;R-HSA-5689317;R-HSA-5696670;R-HSA-5690991
R-HSA-8982491	Glycogen metabolism	1	47	0.00290321	0.243546	0.359675	3	38	0.00237411	9606	Homo sapiens	Phkb		R-HSA-71541;R-HSA-71588;R-HSA-453337
R-HSA-422475	Axon guidance	5	566	0.034962	0.245588	0.359675	32	295	0.0184306	9606	Homo sapiens	Robo1;Scn9a;Myo10		R-HSA-593672;R-HSA-9011083;R-HSA-376141;R-HSA-376140;R-HSA-9011074;R-HSA-8985799;R-HSA-9010951;R-HSA-204364;R-HSA-428885;R-HSA-376145;R-HSA-9014812;R-HSA-428883;R-HSA-373715;R-HSA-428510;R-HSA-428511;R-HSA-8986258;R-HSA-8985812;R-HSA-428888;R-HSA-428515;R-HSA-8986083;R-HSA-428522;R-HSA-373739;R-HSA-443817;R-HSA-428534;R-HSA-428535;R-HSA-428533;R-HSA-8985594;R-HSA-428531;R-HSA-9014834;R-HSA-901023…
R-HSA-9820841	M-decay: degradation of maternal mRNAs by maternally stored factors	1	48	0.00296498	0.248031	0.359675	2	7	0.000437	9606	Homo sapiens	Med12l		R-HSA-9819200;R-HSA-9822335
R-HSA-9694548	Maturation of spike protein	1	48	0.00296498	0.248031	0.359675	1	12	0.00075	9606	Homo sapiens	Zdhhc2		R-HSA-9694341
R-HSA-166658	Complement cascade	2	163	0.0100686	0.251884	0.359675	20	75	0.00468574	9606	Homo sapiens	C4b		R-HSA-977615;R-HSA-166753;R-HSA-166817;R-HSA-173636;R-HSA-166795;R-HSA-981637;R-HSA-2855047;R-HSA-977602;R-HSA-977375;R-HSA-981535;R-HSA-173680;R-HSA-977629;R-HSA-977626;R-HSA-981658;R-HSA-8951486;R-HSA-981621;R-HSA-977619;R-HSA-981680;R-HSA-981648;R-HSA-981713
R-HSA-9609736	Assembly and cell surface presentation of NMDA receptors	1	49	0.00302675	0.252491	0.359675	7	23	0.00143696	9606	Homo sapiens	Grin2c		R-HSA-9611030;R-HSA-9609738;R-HSA-9609739;R-HSA-9611368;R-HSA-9610750;R-HSA-9610879;R-HSA-9610653
R-HSA-991365	Activation of GABAB receptors	1	50	0.00308852	0.256924	0.359675	2	8	0.0005	9606	Homo sapiens	Kcnj12		R-HSA-1013020;R-HSA-1013012
R-HSA-977444	GABA B receptor activation	1	50	0.00308852	0.256924	0.359675	2	9	0.000562	9606	Homo sapiens	Kcnj12		R-HSA-1013020;R-HSA-1013012
R-HSA-381676	Glucagon-like Peptide-1 (GLP1) regulates insulin secretion	1	50	0.00308852	0.256924	0.359675	1	12	0.00075	9606	Homo sapiens	Itpr3		R-HSA-381644
R-HSA-5683826	Surfactant metabolism	1	52	0.00321206	0.265712	0.359675	1	29	0.00181182	9606	Homo sapiens	Zdhhc2		R-HSA-5686304
R-HSA-9010553	Regulation of expression of SLITs and ROBOs	2	170	0.010501	0.26723	0.359675	3	20	0.00124953	9606	Homo sapiens	Robo1		R-HSA-9011083;R-HSA-8986083;R-HSA-9011074
R-HSA-9917777	Epigenetic regulation by WDR5-containing histone modifying complexes	2	171	0.0105627	0.269423	0.359675	9	67	0.00418593	9606	Homo sapiens	Mgll		R-HSA-9843122;R-HSA-9843120;R-HSA-9843121;R-HSA-9843118;R-HSA-9842815;R-HSA-9843119;R-HSA-9843117;R-HSA-9843115;R-HSA-9859273
R-HSA-1489509	DAG and IP3 signaling	1	54	0.0033356	0.274397	0.359675	2	28	0.00174934	9606	Homo sapiens	Itpr3		R-HSA-169683;R-HSA-169680
R-HSA-8955332	Carboxyterminal post-translational modifications of tubulin	1	55	0.00339737	0.278702	0.359675	1	6	0.000375	9606	Homo sapiens	Agbl3		R-HSA-8866105
R-HSA-5620924	Intraflagellar transport	1	56	0.00345914	0.282981	0.359675	8	12	0.00075	9606	Homo sapiens	Ift52		R-HSA-5624949;R-HSA-5617825;R-HSA-5625424;R-HSA-5625426;R-HSA-5625421;R-HSA-5617820;R-HSA-5624952;R-HSA-5625416
R-HSA-9675108	Nervous system development	5	603	0.0372475	0.287357	0.359675	32	322	0.0201175	9606	Homo sapiens	Robo1;Scn9a;Myo10		R-HSA-593672;R-HSA-9011083;R-HSA-376141;R-HSA-376140;R-HSA-9011074;R-HSA-8985799;R-HSA-9010951;R-HSA-204364;R-HSA-428885;R-HSA-376145;R-HSA-9014812;R-HSA-428883;R-HSA-373715;R-HSA-428510;R-HSA-428511;R-HSA-8986258;R-HSA-8985812;R-HSA-428888;R-HSA-428515;R-HSA-8986083;R-HSA-428522;R-HSA-373739;R-HSA-443817;R-HSA-428534;R-HSA-428535;R-HSA-428533;R-HSA-8985594;R-HSA-428531;R-HSA-9014834;R-HSA-901023…
R-HSA-9639288	Amino acids regulate mTORC1	1	61	0.00376799	0.304003	0.359675	5	12	0.00075	9606	Homo sapiens	Depdc5		R-HSA-9657619;R-HSA-9640195;R-HSA-9639287;R-HSA-9640254;R-HSA-9640237
R-HSA-9753281	Paracetamol ADME	1	63	0.00389153	0.31224	0.359675	1	12	0.00075	9606	Homo sapiens	Sult1c2		R-HSA-9753277
R-HSA-2029480	Fcgamma receptor (FCGR) dependent phagocytosis	2	195	0.0120452	0.321881	0.359675	3	42	0.00262402	9606	Homo sapiens	Myo10;Itpr3		R-HSA-169683;R-HSA-169680;R-HSA-1861595
R-HSA-8979227	Triglyceride metabolism	1	67	0.00413861	0.328426	0.359675	1	24	0.00149944	9606	Homo sapiens	Mgll		R-HSA-163595
R-HSA-8873719	RAB geranylgeranylation	1	68	0.00420038	0.332413	0.359675	2	5	0.000312	9606	Homo sapiens	Rab19		R-HSA-8870469;R-HSA-8870466
R-HSA-977443	GABA receptor activation	1	68	0.00420038	0.332413	0.359675	2	12	0.00075	9606	Homo sapiens	Kcnj12		R-HSA-1013020;R-HSA-1013012
R-HSA-5362517	Signaling by Retinoic Acid	1	68	0.00420038	0.332413	0.359675	1	21	0.00131201	9606	Homo sapiens	Adh1		R-HSA-5362564
R-HSA-388396	GPCR downstream signalling	6	795	0.0491074	0.332744	0.359675	15	175	0.0109334	9606	Homo sapiens	Grk5;Gcgr;Gpr45;Ffar2;Itpr3;Mgll		R-HSA-379044;R-HSA-749448;R-HSA-749452;R-HSA-139941;R-HSA-139854;R-HSA-379048;R-HSA-169683;R-HSA-8851797;R-HSA-169680;R-HSA-416510;R-HSA-8982641;R-HSA-8982645;R-HSA-744887;R-HSA-744886;R-HSA-426043
R-HSA-8939902	Regulation of RUNX2 expression and activity	1	69	0.00426215	0.336377	0.359675	3	29	0.00181182	9606	Homo sapiens	Hivep3		R-HSA-9008076;R-HSA-9008110;R-HSA-9008036
R-HSA-112043	PLC beta mediated events	1	69	0.00426215	0.336377	0.359675	2	32	0.00199925	9606	Homo sapiens	Itpr3		R-HSA-169683;R-HSA-169680
R-HSA-1442490	Collagen degradation	1	69	0.00426215	0.336377	0.359675	2	34	0.0021242	9606	Homo sapiens	Ctso		R-HSA-2471621;R-HSA-2168923
R-HSA-983712	Ion channel transport	2	207	0.0127865	0.347813	0.359675	1	51	0.0031863	9606	Homo sapiens	Atp2b2		R-HSA-418309
R-HSA-112040	G-protein mediated events	1	75	0.00463277	0.359675	0.359675	2	41	0.00256154	9606	Homo sapiens	Itpr3		R-HSA-169683;R-HSA-169680
R-HSA-3371497	HSP90 chaperone cycle for steroid hormone receptors (SHR) in the presence of ligand	1	76	0.00469455	0.363479	0.363479	5	22	0.00137448	9606	Homo sapiens	Nr3c2		R-HSA-5618080;R-HSA-5618099;R-HSA-5618093;R-HSA-9726509;R-HSA-9725855
R-HSA-3000178	ECM proteoglycans	1	79	0.00487986	0.374756	0.374756	1	23	0.00143696	9606	Homo sapiens	Ptprf		R-HSA-2467659
R-HSA-499943	Interconversion of nucleotide di- and triphosphates	1	80	0.00494163	0.378471	0.378471	2	34	0.0021242	9606	Homo sapiens	Rrm2b		R-HSA-8866405;R-HSA-111804
R-HSA-376176	Signaling by ROBO receptors	2	222	0.013713	0.379763	0.379763	29	60	0.00374859	9606	Homo sapiens	Robo1		R-HSA-9011083;R-HSA-376141;R-HSA-376140;R-HSA-9011074;R-HSA-8985799;R-HSA-9010951;R-HSA-204364;R-HSA-428885;R-HSA-376145;R-HSA-9014812;R-HSA-428883;R-HSA-373715;R-HSA-428510;R-HSA-428511;R-HSA-8986258;R-HSA-8985812;R-HSA-428888;R-HSA-428515;R-HSA-8986083;R-HSA-428522;R-HSA-428534;R-HSA-428535;R-HSA-428533;R-HSA-8985594;R-HSA-428531;R-HSA-9014834;R-HSA-9010231;R-HSA-428536;R-HSA-8985591
R-HSA-4086398	Ca2+ pathway	1	81	0.0050034	0.382164	0.382164	2	27	0.00168687	9606	Homo sapiens	Itpr3		R-HSA-169680;R-HSA-4420052
R-HSA-9694635	Translation of Structural Proteins	1	85	0.00525048	0.39672	0.39672	1	46	0.00287392	9606	Homo sapiens	Zdhhc2		R-HSA-9694341
R-HSA-112314	Neurotransmitter receptors and postsynaptic signal transmission	2	232	0.0143307	0.400707	0.400707	15	110	0.00687242	9606	Homo sapiens	Kcnj12;Grin2c		R-HSA-432164;R-HSA-432162;R-HSA-9611030;R-HSA-9612085;R-HSA-432172;R-HSA-9610750;R-HSA-9610879;R-HSA-9610653;R-HSA-1013020;R-HSA-9609738;R-HSA-9609739;R-HSA-9611368;R-HSA-1013012;R-HSA-9614185;R-HSA-9617326
R-HSA-9748784	Drug ADME	2	238	0.0147013	0.413119	0.413119	2	121	0.00755967	9606	Homo sapiens	Adh1;Sult1c2		R-HSA-9753277;R-HSA-2162078
R-HSA-211859	Biological oxidations	4	551	0.0340355	0.413464	0.413464	6	195	0.0121829	9606	Homo sapiens	Adh1;Sult1c2;Fmo5		R-HSA-217255;R-HSA-176646;R-HSA-176474;R-HSA-71707;R-HSA-176585;R-HSA-176669
R-HSA-372790	Signaling by GPCR	6	878	0.0542344	0.421199	0.421199	17	394	0.0246158	9606	Homo sapiens	Grk5;Gcgr;Gpr45;Ffar2;Itpr3;Mgll		R-HSA-379044;R-HSA-749448;R-HSA-749452;R-HSA-139941;R-HSA-163625;R-HSA-139854;R-HSA-379048;R-HSA-444171;R-HSA-169683;R-HSA-8851797;R-HSA-169680;R-HSA-416510;R-HSA-8982641;R-HSA-8982645;R-HSA-744887;R-HSA-744886;R-HSA-426043
R-HSA-5696399	Global Genome Nucleotide Excision Repair (GG-NER)	1	92	0.00568287	0.421381	0.421381	9	20	0.00124953	9606	Homo sapiens	Chd1l		R-HSA-6790487;R-HSA-6790454;R-HSA-5690996;R-HSA-5690213;R-HSA-5689317;R-HSA-5690990;R-HSA-5696670;R-HSA-5690991;R-HSA-5690988
R-HSA-390466	Chaperonin-mediated protein folding	1	96	0.00592995	0.435023	0.435023	1	19	0.00118706	9606	Homo sapiens	Kif13a		R-HSA-390470
R-HSA-438064	Post NMDA receptor activation events	1	96	0.00592995	0.435023	0.435023	1	39	0.00243659	9606	Homo sapiens	Grin2c		R-HSA-9612085
R-HSA-373080	Class B/2 (Secretin family receptors)	1	99	0.00611526	0.445045	0.445045	1	24	0.00149944	9606	Homo sapiens	Gcgr		R-HSA-163625
R-HSA-391251	Protein folding	1	102	0.00630057	0.454891	0.454891	1	28	0.00174934	9606	Homo sapiens	Kif13a		R-HSA-390470
R-HSA-74752	Signaling by Insulin receptor	1	102	0.00630057	0.454891	0.454891	1	34	0.0021242	9606	Homo sapiens	Ptprf		R-HSA-74733
R-HSA-9772573	Late SARS-CoV-2 Infection Events	1	102	0.00630057	0.454891	0.454891	1	69	0.00431088	9606	Homo sapiens	Zdhhc2		R-HSA-9694341
R-HSA-983695	Antigen activates B Cell Receptor (BCR) leading to generation of second messengers	1	103	0.00636235	0.458134	0.458134	3	26	0.00162439	9606	Homo sapiens	Itpr3		R-HSA-169683;R-HSA-169680;R-HSA-1168376
R-HSA-156580	Phase II - Conjugation of compounds	2	262	0.0161838	0.46145	0.46145	4	72	0.00449831	9606	Homo sapiens	Sult1c2		R-HSA-176646;R-HSA-176474;R-HSA-176585;R-HSA-176669
R-HSA-1296071	Potassium Channels	1	107	0.00660943	0.470918	0.470918	3	20	0.00124953	9606	Homo sapiens	Kcnj12		R-HSA-1013020;R-HSA-1013012;R-HSA-1296046
R-HSA-5607764	CLEC7A (Dectin-1) signaling	1	107	0.00660943	0.470918	0.470918	2	45	0.00281145	9606	Homo sapiens	Itpr3		R-HSA-169683;R-HSA-169680
R-HSA-8957275	Post-translational protein phosphorylation	1	109	0.00673297	0.477197	0.477197	1	1	6.25e-05	9606	Homo sapiens	C4b		R-HSA-8952289
R-HSA-422356	Regulation of insulin secretion	1	109	0.00673297	0.477197	0.477197	3	38	0.00237411	9606	Homo sapiens	Itpr3		R-HSA-169683;R-HSA-169680;R-HSA-381644
R-HSA-9918481	Dengue Virus-Host Interactions	2	273	0.0168633	0.482833	0.482833	1	59	0.00368612	9606	Homo sapiens	C4b		R-HSA-9920628
R-HSA-5610787	Hedgehog 'off' state	1	111	0.00685651	0.483403	0.483403	1	32	0.00199925	9606	Homo sapiens	Ift52		R-HSA-5610767
R-HSA-442755	Activation of NMDA receptors and postsynaptic events	1	113	0.00698005	0.489535	0.489535	13	71	0.00443584	9606	Homo sapiens	Grin2c		R-HSA-432164;R-HSA-432162;R-HSA-9611030;R-HSA-9612085;R-HSA-432172;R-HSA-9610750;R-HSA-9610879;R-HSA-9610653;R-HSA-9609738;R-HSA-9609739;R-HSA-9611368;R-HSA-9614185;R-HSA-9617326
R-HSA-163125	Post-translational modification: synthesis of GPI-anchored proteins	1	115	0.00710359	0.495596	0.495596	1	16	0.001	9606	Homo sapiens	Atrnl1		R-HSA-8940388
R-HSA-111885	Opioid Signalling	1	115	0.00710359	0.495596	0.495596	2	59	0.00368612	9606	Homo sapiens	Itpr3		R-HSA-169683;R-HSA-169680
R-HSA-5696398	Nucleotide Excision Repair	1	117	0.00722713	0.501586	0.501586	9	37	0.00231163	9606	Homo sapiens	Chd1l		R-HSA-6790487;R-HSA-6790454;R-HSA-5690996;R-HSA-5690213;R-HSA-5689317;R-HSA-5690990;R-HSA-5696670;R-HSA-5690991;R-HSA-5690988
R-HSA-76002	Platelet activation, signaling and aggregation	2	294	0.0181605	0.522191	0.522191	3	119	0.00743471	9606	Homo sapiens	Itpr3;Mgll		R-HSA-139941;R-HSA-139854;R-HSA-426043
R-HSA-381426	Regulation of Insulin-like Growth Factor (IGF) transport and uptake by Insulin-like Growth Factor Binding Proteins (IGFBPs)	1	127	0.00784483	0.530494	0.530494	1	14	0.000875	9606	Homo sapiens	C4b		R-HSA-8952289
R-HSA-9658195	Leishmania infection	2	301	0.0185929	0.534866	0.534866	3	95	0.00593527	9606	Homo sapiens	Myo10;Itpr3		R-HSA-169683;R-HSA-169680;R-HSA-1861595
R-HSA-9824443	Parasitic Infection Pathways	2	301	0.0185929	0.534866	0.534866	3	95	0.00593527	9606	Homo sapiens	Myo10;Itpr3		R-HSA-169683;R-HSA-169680;R-HSA-1861595
R-HSA-2871809	FCERI mediated Ca+2 mobilization	1	129	0.00796837	0.536073	0.536073	2	11	0.000687	9606	Homo sapiens	Itpr3		R-HSA-169683;R-HSA-169680
R-HSA-211945	Phase I - Functionalization of compounds	2	302	0.0186546	0.536659	0.536659	2	105	0.00656004	9606	Homo sapiens	Adh1;Fmo5		R-HSA-217255;R-HSA-71707
R-HSA-4420097	VEGFA-VEGFR2 Pathway	1	130	0.00803014	0.538838	0.538838	2	79	0.00493565	9606	Homo sapiens	Itpr3		R-HSA-169683;R-HSA-169680
R-HSA-2029485	Role of phospholipids in phagocytosis	1	131	0.00809191	0.541587	0.541587	2	12	0.00075	9606	Homo sapiens	Itpr3		R-HSA-169683;R-HSA-169680
R-HSA-8878166	Transcriptional regulation by RUNX2	1	133	0.00821545	0.547035	0.547035	3	81	0.0050606	9606	Homo sapiens	Hivep3		R-HSA-9008076;R-HSA-9008110;R-HSA-9008036
R-HSA-9816359	Maternal to zygotic transition (MZT)	1	137	0.00846254	0.557741	0.557741	2	46	0.00287392	9606	Homo sapiens	Med12l		R-HSA-9819200;R-HSA-9822335
R-HSA-9664323	FCGR3A-mediated IL10 synthesis	1	141	0.00870962	0.568197	0.568197	2	20	0.00124953	9606	Homo sapiens	Itpr3		R-HSA-169683;R-HSA-169680
R-HSA-194138	Signaling by VEGF	1	141	0.00870962	0.568197	0.568197	2	86	0.00537299	9606	Homo sapiens	Itpr3		R-HSA-169683;R-HSA-169680
R-HSA-1474228	Degradation of the extracellular matrix	1	148	0.00914201	0.585909	0.585909	5	105	0.00656004	9606	Homo sapiens	Ctso		R-HSA-2471621;R-HSA-2514772;R-HSA-1592362;R-HSA-1604752;R-HSA-2168923
R-HSA-3858494	Beta-catenin independent WNT signaling	1	153	0.00945086	0.598118	0.598118	2	51	0.0031863	9606	Homo sapiens	Itpr3		R-HSA-169680;R-HSA-4420052
R-HSA-5358351	Signaling by Hedgehog	1	155	0.0095744	0.602902	0.602902	1	82	0.00512308	9606	Homo sapiens	Ift52		R-HSA-5610767
R-HSA-112315	Transmission across Chemical Synapses	2	343	0.0211872	0.606057	0.606057	15	167	0.0104336	9606	Homo sapiens	Kcnj12;Grin2c		R-HSA-432164;R-HSA-432162;R-HSA-9611030;R-HSA-9612085;R-HSA-432172;R-HSA-9610750;R-HSA-9610879;R-HSA-9610653;R-HSA-1013020;R-HSA-9609738;R-HSA-9609739;R-HSA-9611368;R-HSA-1013012;R-HSA-9614185;R-HSA-9617326
R-HSA-9664422	FCGR3A-mediated phagocytosis	1	157	0.00969794	0.607629	0.607629	1	27	0.00168687	9606	Homo sapiens	Myo10		R-HSA-1861595
R-HSA-9664417	Leishmania phagocytosis	1	157	0.00969794	0.607629	0.607629	1	27	0.00168687	9606	Homo sapiens	Myo10		R-HSA-1861595
R-HSA-9664407	Parasite infection	1	157	0.00969794	0.607629	0.607629	1	27	0.00168687	9606	Homo sapiens	Myo10		R-HSA-1861595
R-HSA-212165	Epigenetic regulation of gene expression	2	345	0.0213108	0.609237	0.609237	9	118	0.00737224	9606	Homo sapiens	Mgll		R-HSA-9843122;R-HSA-9843120;R-HSA-9843121;R-HSA-9843118;R-HSA-9842815;R-HSA-9843119;R-HSA-9843117;R-HSA-9843115;R-HSA-9859273
R-HSA-2029482	Regulation of actin dynamics for phagocytic cup formation	1	158	0.00975971	0.609971	0.609971	1	24	0.00149944	9606	Homo sapiens	Myo10		R-HSA-1861595
R-HSA-9013148	CDC42 GTPase cycle	1	159	0.00982148	0.6123	0.6123	1	6	0.000375	9606	Homo sapiens	Plekhg1		R-HSA-9013159
R-HSA-1474244	Extracellular matrix organization	2	351	0.0216814	0.618659	0.618659	6	330	0.0206173	9606	Homo sapiens	Ctso;Ptprf		R-HSA-2471621;R-HSA-2514772;R-HSA-1592362;R-HSA-1604752;R-HSA-2168923;R-HSA-2467659
R-HSA-166520	Signaling by NTRKs	1	166	0.0102539	0.62822	0.62822	1	164	0.0102462	9606	Homo sapiens	Ptprf		R-HSA-9603719
R-HSA-9711097	Cellular response to starvation	1	176	0.0108716	0.649847	0.649847	5	28	0.00174934	9606	Homo sapiens	Depdc5		R-HSA-9657619;R-HSA-9640195;R-HSA-9639287;R-HSA-9640254;R-HSA-9640237
R-HSA-983705	Signaling by the B Cell Receptor (BCR)	1	176	0.0108716	0.649847	0.649847	3	45	0.00281145	9606	Homo sapiens	Itpr3		R-HSA-169683;R-HSA-169680;R-HSA-1168376
R-HSA-3108232	SUMO E3 ligases SUMOylate target proteins	1	184	0.0113657	0.666249	0.666249	1	132	0.00824691	9606	Homo sapiens	Nr3c2		R-HSA-4341016
R-HSA-5621481	C-type lectin receptors (CLRs)	1	190	0.0117364	0.678049	0.678049	2	68	0.00424841	9606	Homo sapiens	Itpr3		R-HSA-169683;R-HSA-169680
R-HSA-9013149	RAC1 GTPase cycle	1	191	0.0117981	0.679975	0.679975	1	6	0.000375	9606	Homo sapiens	Plekhg1		R-HSA-9013143
R-HSA-9664433	Leishmania parasite growth and survival	1	192	0.0118599	0.681889	0.681889	2	40	0.00249906	9606	Homo sapiens	Itpr3		R-HSA-169683;R-HSA-169680
R-HSA-9662851	Anti-inflammatory response favouring Leishmania parasite infection	1	192	0.0118599	0.681889	0.681889	2	40	0.00249906	9606	Homo sapiens	Itpr3		R-HSA-169683;R-HSA-169680
R-HSA-2990846	SUMOylation	1	193	0.0119217	0.683793	0.683793	1	141	0.0088092	9606	Homo sapiens	Nr3c2		R-HSA-4341016
R-HSA-9839923	Dengue Virus Infection	2	411	0.0253876	0.703503	0.703503	1	142	0.00887167	9606	Homo sapiens	C4b		R-HSA-9920628
R-HSA-5617833	Cilium Assembly	1	209	0.01291	0.712758	0.712758	8	50	0.00312383	9606	Homo sapiens	Ift52		R-HSA-5624949;R-HSA-5617825;R-HSA-5625424;R-HSA-5625426;R-HSA-5625421;R-HSA-5617820;R-HSA-5624952;R-HSA-5625416
R-HSA-9975921	Assembly of the 9+0 primary cilium	1	209	0.01291	0.712758	0.712758	8	50	0.00312383	9606	Homo sapiens	Ift52		R-HSA-5624949;R-HSA-5617825;R-HSA-5625424;R-HSA-5625426;R-HSA-5625421;R-HSA-5617820;R-HSA-5624952;R-HSA-5625416
R-HSA-168898	Toll-like Receptor Cascades	1	210	0.0129718	0.714478	0.714478	1	217	0.0135574	9606	Homo sapiens	Ctso		R-HSA-1678920
R-HSA-74160	Gene expression (Transcription)	10	1920	0.118599	0.715071	0.715071	17	1138	0.0710983	9606	Homo sapiens	Nr3c2;Rrm2b;Hivep3;Ctso;Mgll		R-HSA-8938121;R-HSA-5632887;R-HSA-9843122;R-HSA-9008076;R-HSA-376419;R-HSA-9843120;R-HSA-9008110;R-HSA-9843121;R-HSA-5632892;R-HSA-9842815;R-HSA-9008036;R-HSA-382096;R-HSA-9843118;R-HSA-9843119;R-HSA-9843117;R-HSA-9843115;R-HSA-9859273
R-HSA-109582	Hemostasis	4	821	0.0507134	0.723206	0.723206	4	366	0.0228664	9606	Homo sapiens	Atp2b2;Itpr3;Mgll		R-HSA-418309;R-HSA-139941;R-HSA-139854;R-HSA-426043
R-HSA-212436	Generic Transcription Pathway	8	1574	0.0972265	0.726671	0.726671	8	879	0.0549169	9606	Homo sapiens	Nr3c2;Rrm2b;Hivep3;Ctso		R-HSA-8938121;R-HSA-5632887;R-HSA-382096;R-HSA-9008076;R-HSA-376419;R-HSA-9008110;R-HSA-5632892;R-HSA-9008036
R-HSA-9006934	Signaling by Receptor Tyrosine Kinases	3	634	0.0391624	0.730289	0.730289	4	759	0.0474197	9606	Homo sapiens	Itpr3;Ptprf		R-HSA-169683;R-HSA-169680;R-HSA-9603719;R-HSA-74733
R-HSA-2454202	Fc epsilon receptor (FCERI) signaling	1	222	0.013713	0.734346	0.734346	2	65	0.00406098	9606	Homo sapiens	Itpr3		R-HSA-169683;R-HSA-169680
R-HSA-1483206	Glycerophospholipid biosynthesis	1	222	0.013713	0.734346	0.734346	1	133	0.00830938	9606	Homo sapiens	Mgll		R-HSA-1482543
R-HSA-8878171	Transcriptional regulation by RUNX1	1	246	0.0151955	0.770067	0.770067	1	132	0.00824691	9606	Homo sapiens	Ctso		R-HSA-8938121
R-HSA-15869	Metabolism of nucleotides	1	257	0.015875	0.784808	0.784808	2	143	0.00893415	9606	Homo sapiens	Rrm2b		R-HSA-8866405;R-HSA-111804
R-HSA-3700989	Transcriptional Regulation by TP53	2	487	0.0300822	0.788086	0.788086	2	258	0.016119	9606	Homo sapiens	Rrm2b		R-HSA-5632887;R-HSA-5632892
R-HSA-73857	RNA Polymerase II Transcription	8	1677	0.103589	0.789425	0.789425	8	939	0.0586655	9606	Homo sapiens	Nr3c2;Rrm2b;Hivep3;Ctso		R-HSA-8938121;R-HSA-5632887;R-HSA-382096;R-HSA-9008076;R-HSA-376419;R-HSA-9008110;R-HSA-5632892;R-HSA-9008036
R-HSA-983168	Antigen processing: Ubiquitination & Proteasome degradation	1	302	0.0186546	0.835979	0.835979	4	9	0.000562	9606	Homo sapiens	Rnf182		R-HSA-983147;R-HSA-983157;R-HSA-983156;R-HSA-983140
R-HSA-1483257	Phospholipid metabolism	1	315	0.0194577	0.848375	0.848375	1	218	0.0136199	9606	Homo sapiens	Mgll		R-HSA-1482543
R-HSA-195721	Signaling by WNT	1	320	0.0197665	0.852892	0.852892	2	157	0.00980882	9606	Homo sapiens	Itpr3		R-HSA-169680;R-HSA-4420052
R-HSA-1852241	Organelle biogenesis and maintenance	1	340	0.0210019	0.869666	0.869666	8	86	0.00537299	9606	Homo sapiens	Ift52		R-HSA-5624949;R-HSA-5617825;R-HSA-5625424;R-HSA-5625426;R-HSA-5625421;R-HSA-5617820;R-HSA-5624952;R-HSA-5625416
R-HSA-9709957	Sensory Perception	5	1252	0.0773365	0.872549	0.872549	6	138	0.00862177	9606	Homo sapiens	Epb41l3;Atp2b2;Scn9a;Eps8l2;Itpr3		R-HSA-9663363;R-HSA-9662114;R-HSA-9717382;R-HSA-9659380;R-HSA-9717214;R-HSA-9717215
R-HSA-500792	GPCR ligand binding	2	610	0.0376799	0.880825	0.880825	2	219	0.0136824	9606	Homo sapiens	Gcgr;Ffar2		R-HSA-163625;R-HSA-444171
R-HSA-1280218	Adaptive Immune System	4	1067	0.065909	0.884104	0.884104	10	325	0.0203049	9606	Homo sapiens	Rnf182;Itpr3;Ctso		R-HSA-169683;R-HSA-169680;R-HSA-2130706;R-HSA-983147;R-HSA-2130504;R-HSA-1168376;R-HSA-983157;R-HSA-983156;R-HSA-983140;R-HSA-2130349
R-HSA-9006925	Intracellular signaling by second messengers	1	363	0.0224226	0.886627	0.886627	2	116	0.00724728	9606	Homo sapiens	Itpr3		R-HSA-169683;R-HSA-169680
R-HSA-9694516	SARS-CoV-2 Infection	1	368	0.0227315	0.890015	0.890015	1	211	0.0131826	9606	Homo sapiens	Zdhhc2		R-HSA-9694341
R-HSA-73894	DNA Repair	1	380	0.0234727	0.897741	0.897741	9	345	0.0215544	9606	Homo sapiens	Chd1l		R-HSA-6790487;R-HSA-6790454;R-HSA-5690996;R-HSA-5690213;R-HSA-5689317;R-HSA-5690990;R-HSA-5696670;R-HSA-5690991;R-HSA-5690988
R-HSA-9006931	Signaling by Nuclear Receptors	1	383	0.023658	0.899588	0.899588	1	195	0.0121829	9606	Homo sapiens	Adh1		R-HSA-5362564
R-HSA-71291	Metabolism of amino acids and derivatives	2	661	0.0408302	0.90702	0.90702	2	302	0.0188679	9606	Homo sapiens	Csad;Fmo5		R-HSA-1655453;R-HSA-1655443
R-HSA-983169	Class I MHC mediated antigen processing & presentation	1	404	0.0249552	0.911619	0.911619	4	52	0.00324878	9606	Homo sapiens	Rnf182		R-HSA-983147;R-HSA-983157;R-HSA-983156;R-HSA-983140
R-HSA-373076	Class A/1 (Rhodopsin-like receptors)	1	415	0.0256347	0.91734	0.91734	1	187	0.0116831	9606	Homo sapiens	Ffar2		R-HSA-444171
R-HSA-168249	Innate Immune System	5	1387	0.0856755	0.921893	0.921893	24	782	0.0488567	9606	Homo sapiens	C4b;Myo10;Itpr3;Ctso		R-HSA-977615;R-HSA-166753;R-HSA-166817;R-HSA-173636;R-HSA-1861595;R-HSA-166795;R-HSA-981637;R-HSA-977602;R-HSA-2855047;R-HSA-977375;R-HSA-981535;R-HSA-169683;R-HSA-1678920;R-HSA-169680;R-HSA-173680;R-HSA-977629;R-HSA-977626;R-HSA-981658;R-HSA-8951486;R-HSA-981621;R-HSA-977619;R-HSA-981648;R-HSA-981680;R-HSA-981713
R-HSA-418594	G alpha (i) signalling events	1	428	0.0264377	0.923631	0.923631	2	74	0.00462327	9606	Homo sapiens	Itpr3		R-HSA-169683;R-HSA-169680
R-HSA-9012999	RHO GTPase cycle	1	460	0.0284144	0.937167	0.937167	2	91	0.00568537	9606	Homo sapiens	Plekhg1		R-HSA-9013143;R-HSA-9013159
R-HSA-71387	Metabolism of carbohydrates and carbohydrate derivatives	1	477	0.0294645	0.943363	0.943363	3	244	0.0152443	9606	Homo sapiens	Phkb		R-HSA-71541;R-HSA-71588;R-HSA-453337
R-HSA-1266738	Developmental Biology	7	2009	0.124097	0.961604	0.961604	38	992	0.0619768	9606	Homo sapiens	Robo1;Adam22;Scn9a;Myo10;Med12l		R-HSA-593672;R-HSA-9011083;R-HSA-5682709;R-HSA-5682769;R-HSA-376141;R-HSA-376140;R-HSA-9011074;R-HSA-8985799;R-HSA-9010951;R-HSA-204364;R-HSA-428885;R-HSA-376145;R-HSA-9014812;R-HSA-428883;R-HSA-9819200;R-HSA-373715;R-HSA-428510;R-HSA-428511;R-HSA-8986258;R-HSA-8985812;R-HSA-428888;R-HSA-5682802;R-HSA-428515;R-HSA-8986083;R-HSA-9822335;R-HSA-428522;R-HSA-373739;R-HSA-443817;R-HSA-428534;R-HSA-428…
R-HSA-9679506	SARS-CoV Infections	1	575	0.0355179	0.968937	0.968937	1	402	0.0251156	9606	Homo sapiens	Zdhhc2		R-HSA-9694341
R-HSA-597592	Post-translational protein modification	5	1679	0.103712	0.975768	0.975768	6	606	0.0378608	9606	Homo sapiens	C4b;Nr3c2;Agbl3;Atrnl1;Rab19		R-HSA-8870469;R-HSA-8870466;R-HSA-8952289;R-HSA-4341016;R-HSA-8940388;R-HSA-8866105
R-HSA-162582	Signal Transduction	11	3056	0.18877	0.981752	0.981752	24	2588	0.161689	9606	Homo sapiens	Ift52;Adh1;Grk5;Gcgr;Gpr45;Ffar2;Itpr3;Ptprf;Mgll;Plekhg1		R-HSA-379044;R-HSA-749448;R-HSA-749452;R-HSA-139941;R-HSA-163625;R-HSA-139854;R-HSA-74733;R-HSA-444171;R-HSA-379048;R-HSA-9013159;R-HSA-169683;R-HSA-8851797;R-HSA-169680;R-HSA-5362564;R-HSA-9603719;R-HSA-4420052;R-HSA-416510;R-HSA-8982641;R-HSA-5610767;R-HSA-8982645;R-HSA-744887;R-HSA-744886;R-HSA-426043;R-HSA-9013143
R-HSA-382551	Transport of small molecules	2	1000	0.0617703	0.983923	0.983923	1	463	0.0289267	9606	Homo sapiens	Atp2b2		R-HSA-418309
R-HSA-194315	Signaling by Rho GTPases	1	708	0.0437334	0.986336	0.986336	2	203	0.0126827	9606	Homo sapiens	Plekhg1		R-HSA-9013143;R-HSA-9013159
R-HSA-2262752	Cellular responses to stress	2	1039	0.0641794	0.986987	0.986987	10	521	0.0325503	9606	Homo sapiens	Nr3c2;Depdc5		R-HSA-9657619;R-HSA-9640195;R-HSA-9639287;R-HSA-5618080;R-HSA-5618099;R-HSA-5618093;R-HSA-9726509;R-HSA-9725855;R-HSA-9640254;R-HSA-9640237
R-HSA-9716542	Signaling by Rho GTPases, Miro GTPases and RHOBTB3	1	724	0.0447217	0.987627	0.987627	2	212	0.013245	9606	Homo sapiens	Plekhg1		R-HSA-9013143;R-HSA-9013159
R-HSA-9824446	Viral Infection Pathways	3	1403	0.0866638	0.991498	0.991498	2	897	0.0560415	9606	Homo sapiens	C4b;Zdhhc2		R-HSA-9920628;R-HSA-9694341
R-HSA-392499	Metabolism of proteins	7	2429	0.15004	0.992877	0.992877	8	929	0.0580407	9606	Homo sapiens	C4b;Nr3c2;Kif13a;Agbl3;Atrnl1;Rab19;Zdhhc2		R-HSA-8870469;R-HSA-390470;R-HSA-8870466;R-HSA-5686304;R-HSA-8952289;R-HSA-4341016;R-HSA-8940388;R-HSA-8866105
R-HSA-5663205	Infectious disease	5	1961	0.121132	0.993076	0.993076	5	1225	0.0765338	9606	Homo sapiens	C4b;Myo10;Itpr3;Zdhhc2		R-HSA-169683;R-HSA-169680;R-HSA-9920628;R-HSA-9694341;R-HSA-1861595
R-HSA-8953897	Cellular responses to stimuli	2	1166	0.0720242	0.993537	0.993537	10	613	0.0382981	9606	Homo sapiens	Nr3c2;Depdc5		R-HSA-9657619;R-HSA-9640195;R-HSA-9639287;R-HSA-5618080;R-HSA-5618099;R-HSA-5618093;R-HSA-9726509;R-HSA-9725855;R-HSA-9640254;R-HSA-9640237
R-HSA-168256	Immune System	7	2810	0.173575	0.998732	0.998732	32	1842	0.115082	9606	Homo sapiens	C4b;Myo10;Rnf182;Itpr3;Ctso		R-HSA-977615;R-HSA-173636;R-HSA-1861595;R-HSA-166795;R-HSA-981637;R-HSA-977602;R-HSA-2130349;R-HSA-977375;R-HSA-981535;R-HSA-169683;R-HSA-1678920;R-HSA-169680;R-HSA-977629;R-HSA-977626;R-HSA-981658;R-HSA-977619;R-HSA-981648;R-HSA-981713;R-HSA-166753;R-HSA-166817;R-HSA-983147;R-HSA-2130504;R-HSA-1168376;R-HSA-983140;R-HSA-2855047;R-HSA-173680;R-HSA-2130706;R-HSA-8951486;R-HSA-983157;R-HSA-981621;R…
R-HSA-1430728	Metabolism	11	3788	0.233986	0.999047	0.999047	21	2392	0.149444	9606	Homo sapiens	Csad;Adh1;Sult1c2;Rrm2b;Gcgr;Hmgcll1;Phkb;Fmo5;Itpr3;Mgll		R-HSA-8866405;R-HSA-217255;R-HSA-1655453;R-HSA-176646;R-HSA-71588;R-HSA-381644;R-HSA-163595;R-HSA-1655443;R-HSA-163625;R-HSA-176585;R-HSA-169683;R-HSA-6788597;R-HSA-169680;R-HSA-825631;R-HSA-71541;R-HSA-176474;R-HSA-1482543;R-HSA-71707;R-HSA-111804;R-HSA-176669;R-HSA-453337
R-HSA-556833	Metabolism of lipids	2	1509	0.0932114	0.999095	0.999095	3	999	0.0624141	9606	Homo sapiens	Hmgcll1;Mgll		R-HSA-6788597;R-HSA-1482543;R-HSA-163595
R-HSA-1643685	Disease	5	3090	0.19087	0.999982	0.999982	5	2174	0.135824	9606	Homo sapiens	C4b;Myo10;Itpr3;Zdhhc2		R-HSA-169683;R-HSA-169680;R-HSA-9920628;R-HSA-9694341;R-HSA-1861595
