## Supplemental File 7 for "Female biases in islet cell gene expression, alpha cell number, and glucagon are present early in postnatal life"

### Sheet: READ ME
	Statistical Analysis + results run on raw data for each figure.

### Sheet: Figure 1
	Differential expression files are located in supplementary files 5 (NOD M vs F) and 6 (C57BL6J M vs F)
	Reactome pathways with FDR results in supplementary files 1 (NOD female), 2 (NOD male), 3 (C57BL/6J female), and 4 (C57BL/6J males)
	Raw counts located on data repository as specified in the RNAseq methods section

### Sheet: Figure 2
	Islet Area (um2)							Beta-cell Numbers							Alpha-cell number
	2a			2b				2c			2d				2e			2f
	NOD Males	NOD Females		C57BL/6J Males	C57BL/6J Females			NOD Males	NOD Females		C57BL/6J Males	C57BL/6J Females			NOD Males	NOD Females		C57BL/6J Males	C57BL/6J Females
	2831.67	507.761		807.409	904.554			11	6		11	8			23	1		0	5
	11094.7	7764.15		3820.76	786.938			67	64		33	8			23	21		3	5
	1617.3	6689.69		2904.87	14898			12	24		18	97			7	40		5	62
	594.343	1732.83		5772.64	3980.72			7	18		53	42			3	5		11	13
	6715.5	5763.75		2817.94	1480.9			33	51		26	11			27	22		11	6
	7564.9	13688.9		2255.41	1536.32			55	76		23	18			12	33		6	4
	9981.78	2116.58		1675.54	789.415			54	14		25	7			3	9		5	2
	569.307	2524.07		9690.76	1204.46			7	17		69	6			0	8		6	9
	2820.98	18887.3		8447.27	1046.42			20	163		86	9			15	44		6	6
	3266.93	2296.14		3231.61	3190.91			20	31		30	22			16	6		9	7
	678.188	2886.31		4964.39	10401			8	16		37	81			2	14		11	45
	14189	3084.38		3172.14	6220.78			68	17		41	35			22	25		1	35
	682.751	1938.46		3324.29	539.316			11	14		32	6			0	5		1	3
	19402.4	945.107		932.619	651.978			106	9		9	6			51	3		2	1
	16318	4184.79		1194.03	4942.39			118	36		8	35			24	11		0	19
	702.05	6847.99		13086.9	1086.59			7	53		90	12			3	21		33	5
	817.711	8354.45		4947.08	21541.1			5	62		18	136			5	20		37	33
	516.106	16219.9		34182.4	6332.94			3	91		83	7			3	67		14	54
	12447.6	17254.1		3150.49	3815.67			64	122		14	30			54	47		13	8
	1781.6	1431.35		2454.44	1438.15			13	15		11	16			5	3		31	4
	1590.04	1371.63		3664.64	781.536			14	16		17	7			5	6		2	1
	430.957	1300.43		485.854	2711.6			6	13		16	24			1	4		19	7
	6807.95	1106.15		1192.08	7908.02			51	9		8	49			28	2		0	43
	530.71	7569.6		5213.61	3005.5			6	55		12	19			4	23		2	15
	2250.24	5173.37		14549.9	5768.93			19	43		33	44			4	20		18	25
	4903.14	1179.92		5061.31	3771.36			45	12		96	21			5	8		41	16
	26573.3	4488.6		2702.71	2907.79			148	37		34	8			48	11		18	20
	1092.62	15248.7		11689.2	4203.4			11	116		15	31			5	25		16	9
	1359.09	2367.75		22725.1	932.893			14	18		62	12			2	3		48	1
	9438.91	22084		14744.6	8250.47			59	192		146	94			20	41		54	1
	2308.11	2181.37		1457.95	706.761			26	9		116	7			5	10		18	2
	544.811	10413.3		1793.72	989.258			7	82		10	19			2	25		3	0
	1876.99	23310.3		2507.25	11371			26	154		16	117			7	36		8	4
	831.479	1063.1		5879.86	8611.1			11	13		9	93			5	7		28	7
	632.73	821.707		1026.67	1464.58			7	10		53	19			1	0		14	3
	10712.3	992.563		3945.86	2349.78			98	14		10	30			47	6		3	6
	9860.79	8993.3		748.974	4540.81			91	66		19	41			25	26		28	10
	5956.81	4846.87		2649.69	5108.14			56	30		8	59			21	31		1	12
	4426.35	3157.19		3370.32	1239.62			46	32		22	17			13	9		8	2
	2973.07	1089.09		2055.68	1109.8			26	10		34	15			11	7		4	0
	381.561	1072.61		872.999	1754.21			6	7		20	27			2	9		4	0
	1178.01	3955.36		10764.2	8005.87			19	27		10	64			2	26		2	29
	830.821	4113.99		6227.69	995.795			10	25		80	13			1	23		42	0
	4583.48	5612.87		1278.92	708.778			46	50		48	4			5	19		29	3
	3767.8	4246.15		3353.91	1116.02			44	36		10	13			4	16		7	1
	3235.3	4762.18		1714.83	21820.2			39	37		23	199			3	15		14	59
	1326.44	459.384		19258.9	833.099			20	3		13	5			3	5		2	5
	3138.76	1191.69		14745.4	13344.2			36	13		182	113			13	4		13	64
	658.018	2840.15		10202.4	6174.67			11	15		112	41			0	13		12	20
	1728.02	652.369		1069.63	526.081			14	0		44	6			6	8		35	0
	1076.19	4627.94		588.736	5173.37			11	29		10	43			7	27		0	20
	19575.9	5057.63		983.053	1179.92			169	40		5	12			62	4		0	8
	10145.8	4069.32		1823.16	4488.6			123	10		5	37			30	16		5	11
	2075.9	7498.13		1422.08	15248.7			20	53		19	116			6	27		0	25
	2748.35	2457.14		454.419	2367.75			26	26		15	18			17	7		0	3
	20312.7	966.362		2234.66	22084			149	9		5	192			53	6		0	41
	8773.81	993.752		800.973	2181.37			85	7		14	9			5	3		3	10
	3200.95	1653.86		394.161	10413.3			30	14		7	82			9	2		3	25
	8546.52	983.579		12292.5	23310.3			79	9		5	154			11	4		0	36
	1163.78	1746.99		10886.9	1063.1			13	16		101	13			9	2		19	7
	14891.2	2794.48		6195.7	821.707			154	20		83	10			39	6		12	0
	1005.09	1995.72		445.681	992.563			6	14		68	14			9	10		4	6
	7120.51	13940.4		614.197	8993.3			21	69		5	66			69	22		0	26
	1856.73	13184		1553.3	4846.87			23	49		6	30			14	21		3	31
	583.588	4810.34		2182.36	3157.19			3	25		19	32			6	19		3	9
	868.515	28130.9		1317.61	1089.09			8	168		12	10			5	50		17	7
	5825.81	2220.7		728.975	1072.61			58	16		15	7			16	10		1	9
	1012.65	2339.82		1499.95	3955.36			14	23		9	27			3	2		2	26
	9279.34	3335.52		1139.18	4113.99			103	23		11	25			0	13		6	23
	4158.06	1612.08		744.366	5612.87			52	16		8	50			17	8		5	19
	3513.9	9651.88		22384.2	4246.15			19	94		9	36			23	20		3	16
	5409.33	8501.4		8258.36	4762.18			31	34		213	37			30	36		16	15
	574.262	668.408		3560.33	1657.72			8	5		79	19			0	4		8	10
	1650.56	14943.9		1022.71	3867.53			14	111		44	31			4	33		0	8
	1238.63	10543.1		1016.65	532.014			10	59		12	7			6	19		3	1
	1379.64	16617.9		7341.41	23390.3			21	103		11	191			3	38		0	37
	6261.41	7479.88		2252.6	11746.7			31	33		78	91			36	43		9	35
	1197.9	6902.49		1169.57	4216.48			14	38		24	44			6	20		4	18
	2636.34	2319.22		1116.88	2127.8			16	15		18	20			12	7		2	10
	895.427	5099.51		3832.7	2003.74			8	33		10	20			4	11		9	8
	1797.11	15313.9		824.229	724.539			16	100		27	12			2	50		28	2
	1828.15	1225.2		3387.4	15163			15	6		9	98			5	9		3	38
	11763.4	2340.6		2229.82	5406.46			58	19		27	55			64	20		11	22
	2558.75	2902.87		4263.39	3842.82			32	19		26	40			5	25		7	4
	5461.26	798.326		656.565	812.573			61	11		20	13			3	3		35	1
	9826.83	2031.04		813.561	3753.4			81	26		9	39			46	1		2	5
	2777.64	1544.47		887.976	2378.3			15	17		10	26			14	6		0	10
	1740.3	1700.57		2321.88	3293.54			18	25		12	29			5	3		2	6
	3519.69			880.073	12472.6			40			11	96			3			15	40
				681.984	39773.5						7	289		number of islets with 0 alpha cells	5	1		5	99
				1005.33	31170.5						6	219						1	105
				833.053	1123.11						12	19		% with 0 alpha cells	5.61798	1.13636		7	3
				1552.84	2045.81						13	14						2	11
				15270.3	2027.61						18	19						3	8
				1140.99	1978.25						142	28						33	1
				624.645	3324.76						7	50						14	0
				1779.13	1925.61						7	14						1	7
				8706.53	2899.93						17	40						4	1
				1.45134e+06	1614.51						75	21						27	3
				1416.88	1125.45						10	4						1	6
				1535.8	1191.04						22	15						0	2
				2675.07	2625.26						33	29						0	3
				21467.2	2320.52						150	11						16	5
				2679.7	15418						35	80						0	50
				10467.1	1647.27						87	11						8	7
				947.925	806.251						5	8						3	1
				14339.2	17115.3						115	89						19	40
				659.266	1963						8	18						0	7
				7660.62	786.46						81	11						1	1
				669.129	1725.44						8	17						4	8
				2711.36	3599.38						19	25						8	11
				1246.05	7745.61						17	39						1	37
				866.697	2091.2						7	11						4	12
				1058.51	2592.84						12	17						2	8
				1760.69	3291.84						16	30						2	5
				1700.88	2260.26						19	14						3	21
				1024.24	1510.58						12	7						1	14
				10458.9	1483.14						72	11						25	9
				1476.36	989.802						13	13						0	0
				1389.58	1582.9						16	5						2	7
				2896.6	7699.7						19	61						8	21
				3292.65	3679.31						27	18						0	13
				6932.78	893.97						37	6						23	2
				2047.22	1755.33						13	17						9	7
				12899.1	3286.72						100	23						12	9
				8540.43	1393.52						68	10						21	3
				4848.5	1230.35						41	16						19	7
				25724.4	3315.18						105	25						55	12
				2822.56	3315.18						22	25						6	12
				8491.84	1162.35						56	14						22	9
				6177.15	2348.3						31	35						30	9
				665.59	1340.61						10	13						2	11
				7040.83	932.961						38	9						21	3
				13640.2	21184.4						65	76						41	107
				19227.1	4975.43						86	29						33	14
				3223.83	3456.58						30	24						4	10
				1760.03	1204.51						7	6						18	3
				1529.85	1571.47						14	11						6	5
				1814.84	4089.2						13	17						8	29
				23580.4	2447.02						151	24						50	4
				3507.12	2524.89						26	15						6	8
				6820.52	1260.62						62	11						16	2
				12587.3	10310.2						80	53						21	35
				2484.23	1262.05						21	8						4	3
				2325.64	4270.31						16	36						2	17
				1445.14	2765.01						19	28						0	5
				1566.97	8218.05						14	52						4	15
				950.344	5764.66						12	29						5	17
				19728.1	1849.27						117	9						105	10
				778.762	696.052						8	6						0	4
				1894.3	2386.89						9	16						3	6
				1290.05	4219.47						8	11						16	27
				1214.62	14724.8						9	110						1	26
				2843.59	528.102						18	4						3	2
				3339.47	3334.74						26	22						1	11
				2285.14	1286.61						17	7						7	5
				3066.96	3116.59						23	20						5	9
				8150.12	1785.25						47	17						34	7
				24459.2	943.151						211	6						24	4
				702.615	34182.4						7	52						0	23
				5132.82	1358.2						36	5						10	3
				12060.1	1606.08						56	6						23	7
				1355.85	1233.41						10	10						2	6
				1556.53	9993.39						17	121						7	27
				3524.2	7469.58						26	81						12	23
				845.485	1683.93						7	21						2	3
				1847.58	5365.39						14	56						3	17
				9029.64	804.019						61	7						25	5
				1621.34	1112.4						15	10						1	2
				2355.07	1399.14						15	9						13	6
				3646.77	15473.4						25	112						11	36
				3050.08	2932						31	29						4	7
				13073.9	1473.53						107	11						10	6
				5943.82	2142.55						61	27						5	13
				639.46	5001.48						6	48						0	12
				6011.76	1105.55						37	11						2	4
				5003.54	26047.8						20	207						2	31
				8453.42	9791.8						62	79						0	32
				1106.28	882.622						8	10						0	1
				1548.84	1221.22						17	12						4	2
				669.842	811.668						4	11						3	1
																	number of islets with 0 alpha cells	25	8
																	% with 0 alpha cells	13.8122	4.41989

### Sheet: Figure 3
	3a
	Insulin: Insulin		NOD females
	Sample	Well	Calc. Concentration		Average
	477	A06	235.272		231.09
	477	A07	226.908
	478	B06	176.779		158.347
	478	B07	139.915
	479	C06	372.791		322.033
	479	C07	271.276
	480	D06	647.114		572.509
	480	D07	497.904
	811	E06	103.356		83.1932
	811	E07	63.0308
	812	F06	165.647		133.315
	812	F07	100.983
	813	G06	266.657		261.153
	813	G07	255.649
	814	H06	215.542		169.375
	814	H07	123.208
	815	I06	123.449		114.234
	815	I07	105.019
	816	J06	314.164		250.194
	816	J07	186.224
	817	K06	128.275		115.815
	817	K07	103.356
	614	L06	285.944		265.312
	614	L07	244.679
	615	M06	480.394		470.861
	615	M07	461.327
	616	N06	364.104		356.883
	616	N07	349.662
	617	O06	619.056		585.572
	617	O07	552.089
	Insulin: Insulin
	Sample	Well	Calc. Concentration		Average
	481	A09	1272.68		1376.84
	481	A10	1480.99
	482	B09	314.164		361.066
	482	B10	407.968
	483	C09	535.786		558.659
	483	C10	581.532
	484	D09	100.036		124
	484	D10	147.964
	485	E09	446.066		510.249
	485	E10	574.433
	503	F09	1338.91		1516.81
	503	F10	1694.71
	504	G09	234.003		227.169
	504	G10	220.335
	505	H09	222.103		311.455
	505	H10	400.806
	506	A12	772.6		749.454
	506	A13	726.307
	507	B12	882.236		772.537
	507	B13	662.838
	508	C12	408.499		394.997
	508	C13	381.495
	818	D12	57.5762		41.1993
	818	D13	24.8224
	819	E12	224.884		211.797
	819	E13	198.71
	3b	Proinsulin NOD
		Samples	OD value	Substract Blank	pmol/L	MouseID	Genotype	Sex
		A	0.6555	0.560137	61.7866	1163477	NOD	Female
		B	0.3741	0.278737	31.1997	1163478	NOD	Female
		C	0.5627	0.467337	51.6997	1163479	NOD	Female
		D	1.0657	0.970337	106.374	1163480	NOD	Female
		E	1.4633	1.36794	149.591	1163481	NOD	Male
		F	0.6781	0.582737	64.2432	1163482	NOD	Male
		G	1.6118	1.51644	165.732	1163483	NOD	Male
		H	0.442	0.346637	38.5801	1163484	NOD	Male
		A	1.468	1.37264	150.102	1163485	NOD	Male
		B	1.2648	1.16944	128.015	1163503	NOD	Male
		C	0.3702	0.274837	30.7758	1163504	NOD	Male
		D	0.7983	0.702937	77.3084	1163505	NOD	Male
		E	1.5054	1.41004	154.167	1163506	NOD	Male
		F	1.3652	1.26984	138.928	1163507	NOD	Male
		G	0.7906	0.695237	76.4714	1163508	NOD	Male
		H	0.2897	0.194337	22.0258	1163811	NOD	Female
		A	0.4095	0.314137	35.0475	1163812	NOD	Female
		B	0.4993	0.403937	44.8084	1163813	NOD	Female
		C	0.7828	0.687437	75.6236	1163814	NOD	Female
		D	0.2767	0.181337	20.6127	1163815	NOD	Female
		E	0.8079	0.712537	78.3518	1163816	NOD	Female
		F	0.2376	0.142237	16.3627	1163817	NOD	Female
		G	0.2169	0.121537	14.1127	1163818	NOD	Male
		H	0.552	0.456637	50.5366	1163819	NOD	Male
		A	0.593	0.497637	54.9932	1164614	NOD	Female
		B	0.7851	0.689737	75.8736	1164615	NOD	Female
		C	0.5402	0.444837	49.254	1164616	NOD	Female
		D	1.0654	0.970037	106.341	1164617	NOD	Female
	3c	Proinsulin:Insulin - NOD
		MouseID	Proinsulin: pmol/L	Insulin	Sex	Ratio
		1163477	61.7866	231.09	Female	0.267371
		1163478	31.1997	158.347	Female	0.197034
		1163479	51.6997	322.033	Female	0.160541
		1163480	106.374	572.509	Female	0.185802
		1163811	22.0258	83.1932	Female	0.264754
		1163812	35.0475	133.315	Female	0.262892
		1163813	44.8084	261.153	Female	0.171579
		1163814	75.6236	169.375	Female	0.446486
		1163815	20.6127	114.234	Female	0.180443
		1163816	78.3518	250.194	Female	0.313165
		1163817	16.3627	115.815	Female	0.141283
		1164614	54.9932	265.312	Female	0.207278
		1164615	75.8736	470.861	Female	0.161138
		1164616	49.254	356.883	Female	0.138012
		1164617	106.341	585.572	Female	0.181602
		1163481	149.591	1376.84	Male	0.108648
		1163482	64.2432	361.066	Male	0.177926
		1163483	165.732	558.659	Male	0.296661
		1163484	38.5801	124	Male	0.31113
		1163485	150.102	510.249	Male	0.294174
		1163503	128.015	1516.81	Male	0.0843976
		1163504	30.7758	227.169	Male	0.135475
		1163505	77.3084	311.455	Male	0.248217
		1163506	154.167	749.454	Male	0.205706
		1163507	138.928	772.537	Male	0.179833
		1163508	76.4714	394.997	Male	0.1936
		1163818	14.1127	41.1993	Male	0.342547
		1163819	50.5366	211.797	Male	0.238609
	3d	Insulin: Insulin	B6 Females
		Sample	Well	Calc. Concentration	Average
		122	A16	295.499	233.662
		122	A17	171.824
		123	B16	165.401	138.188
		123	B17	110.976
		124	C16	160.473	137.039
		124	C17	113.605
		158	D16	148.453	122.707
		158	D17	96.9611
		159	E16	84.7435	75.2581
		159	E17	65.7727
		179	F16	79.8487	57.4872
		179	F17	35.1256
		214	G15	98.1428	115.265
		214	G17	132.388
		215	H16	202.469	162.838
		215	H17	123.208
		216	I16	151.634	127.02
		216	I17	102.406
		217	J16	320.926	277.084
		217	J17	233.242
		158	D16	148.453	122.707
		158	D17	96.9611
		Insulin: Insulin	B6 Males
		Sample	Well	Calc. Concentration	Average
		127	A19	151.145	172.051
		127	A20	192.958
		128	B19	124.413	155.817
		128	B20	187.22
		129	C19	147.231	146.62
		129	C20	146.009
		160	D19	87.551	102.495
		160	D20	117.439
		161	E19	91.3057	80.3744
		161	E20	69.4431
		162	F19	39.9367	63.861
		162	F20	87.7853
		163	G19	94.8371	86.2977
		163	G20	77.7582
		164	H19	31.6596	37.5627
		164	H20	43.4658
		165	I19	104.068	123.697
		165	I20	143.325
		180	A22	200.463	188.745
		180	A23	177.027
		181	B22	111.215	90.5589
		181	B23	69.903
		182	C22	136.997	111.923
		182	C23	86.8484
		183	D22	132.145	114.435
		183	D23	96.7249
		184	E22	144.545	125.02
		184	E23	105.494
		185	F22	194.957	165.613
		185	F23	136.268
		186	G22	148.697	141.997
		186	G23	135.297
		218	H22	282.078	249.062
		218	H23	216.046
		219	I22	255.393	256.671
		219	I23	257.95
		220	J22	260.764	242.192
		220	J23	223.619
		221	K22	272.046	341.733
		221	K23	411.42
	3e
		Proinsulin - C57BL/6J
		Samples	OD value	Substract Blank	pmol/L	MouseID	Genotype	Sex
		E	0.1979	0.102537	12.0475	1164122	B6	Female
		F	0.1737	0.078337	9.41707	1164123	B6	Female
		G	0.1523	0.056937	7.09098	1164124	B6	Female
		H	0.2019	0.106537	12.4823	1164127	B6	Male
		A	0.2033	0.107937	12.6345	1164128	B6	Male
		B	0.1814	0.086037	10.254	1164129	B6	Male
		C	0.1841	0.088737	10.5475	1164158	B6	Female
		D	0.1286	0.033237	4.51489	1164159	B6	Female
		E	0.1486	0.053237	6.6888	1164160	B6	Male
		F	0.1467	0.051337	6.48228	1164161	B6	Male
		G	0.1366	0.041237	5.38446	1164162	B6	Male
		H	0.1341	0.038737	5.11272	1164163	B6	Male
		A	0.1959	0.100537	11.8301	1164165	B6	Male
		B	0.2099	0.114537	13.3518	1165180	B6	Male
		C	0.1939	0.098537	11.6127	1165181	B6	Male
		D	0.1751	0.079737	9.56924	1165182	B6	Male
		E	0.153	0.057637	7.16707	1165183	B6	Male
		F	0.1392	0.043837	5.66707	1165184	B6	Male
		G	0.1673	0.071937	8.72141	1165186	B6	Male
		H	0.1626	0.067237	8.21054	1165214	B6	Female
		A	0.2233	0.127937	14.8084	1165215	B6	Female
		B	0.1882	0.092837	10.9932	1165216	B6	Female
		C	0.3489	0.253537	28.4605	1165217	B6	Female
		D	0.225	0.129637	14.9932	1165218	B6	Male
		E	0.2409	0.145537	16.7214	1165219	B6	Male
		F	0.2334	0.138037	15.9062	1165220	B6	Male
		G	0.22	0.124637	14.4497	1165221	B6	Male
	3f	Proinsulin:Insulin - C57BL/6J
	MouseID	Proinsulin: pmol/L	Insulin:	Sex	Ratio
	1164122	12.0475	233.662	F	0.0515596
	1164123	9.41707	138.188	F	0.0681466
	1164124	7.09098	137.039	F	0.0517442
	1164158	10.5475	122.707	F	0.0859568
	1164159	4.51489	75.2581	F	0.0599921
	1165214	8.21054	115.265	F	0.0712317
	1165215	14.8084	162.838	F	0.090939
	1165216	10.9932	127.02	F	0.0865464
	1165217	28.4605	277.084	F	0.102714
	1164127	12.4823	172.051	M	0.0725497
	1164128	12.6345	155.817	M	0.0810855
	1164129	10.254	146.62	M	0.069936
	1164160	6.6888	102.495	M	0.0652598
	1164161	6.48228	80.3744	M	0.0806511
	1164162	5.38446	63.861	M	0.0843153
	1164163	5.11272	86.2977	M	0.0592451
	1164165	11.8301	123.697	M	0.0956381
	1165180	13.3518	188.745	M	0.0707401
	1165181	11.6127	90.5589	M	0.128234
	1165182	9.56924	111.923	M	0.0854986
	1165183	7.16707	114.435	M	0.0626299
	1165184	5.66707	125.02	M	0.0453294
	1165186	8.72141	141.997	M	0.0614195
	1165218	14.9932	249.062	M	0.0601985
	1165219	16.7214	256.671	M	0.0651472
	1165220	15.9062	242.192	M	0.0656761
	1165221	14.4497	341.733	M	0.0422835
	3g								3h
		Glucagon	NOD Females						Glucagon	B6 female
		Sample	Well	Calc. Concentration	Average				Sample	Well	Calc. Concentration	Average
		477	A06	74.4496	61.5669				122	A16	81.0908	51.3145
		477	A07	48.6841					122	A17	21.5382
		478	B06	64.3928	46.5808				123	B16	63.8945	39.0121
		478	B07	28.7687					123	B17	14.1296
		479	C06	108.435	86.6238				124	C16	157.47	117.323
		479	C07	64.8121					124	C17	77.1757
		480	D06	84.527	49.5471				158	D16	52.352	28.7541
		480	D07	14.5671					158	D17	5.15616
		811	E06	34.7776	27.3196				159	E16	91.8797	70.6878
		811	E07	19.8616					159	E17	49.4959
		812	F06	127.026	89.7695				179	F16	49.8202	30.2579
		812	F07	52.5131					179	F17	10.6956
		813	G06	112.545	93.9094				214	G15	46.8109	36.5301
		813	G07	75.2738					214	G17	26.2493
		814	H06	168.709	106.134				215	H16	120.591	74.5645
		814	H07	43.5594					215	H17	28.5382
		815	I06	153.024	133.925				216	I16	69.2216	58.5055
		815	I07	114.826					216	I17	47.7893
		816	J06	77.381	62.5987				217	J16	75.9941	55.8359
		816	J07	47.8165					217	J17	35.6778
		817	K06	102.745	101.478				Glucagon	B6 Males
		817	K07	100.21					Sample	Well	Calc. Concentration	Average
		614	L06	135.227	100.517				127	A19	13.9729	21.2411
		614	L07	65.8066					127	A20	28.5093
		615	M06	232.267	225.566				128	B19	9.32648	23.8586
		615	M07	218.865					128	B20	38.3907
		616	N06	210.19	197.984				129	C19	24.7006	32.6421
		616	N07	185.778					129	C20	40.5836
		617	O06	210.258	206.163				160	D19	9.85066	25.5626
		617	O07	202.068					160	D20	41.2746
		Glucagon	NOD males						161	E19	22.341	28.7142
		Sample	Well	Calc. Concentration	Average				161	E20	35.0873
		481	A09	60.2614	70.6634				162	F19	7.76561	21.834
		481	A10	81.0653					162	F20	35.9024
		482	B09	34.4957	71.5395				163	G19	23.111	26.0118
		482	B10	108.583					163	G20	28.9127
		483	C09	75.3767	89.0113				164	H19	8.83191	16.2665
		483	C10	102.646					164	H20	23.7012
		484	D09	19.138	45.0493				165	I19	22.6079	31.6649
		484	D10	70.9606					165	I20	40.7219
		485	E09	71.2716	101.191				180	A22	39.4195	33.1397
		485	E10	131.11					180	A23	26.8599
		503	F09	13.155	38.0258				181	B22	43.6142	27.7974
		503	F10	62.8966					181	B23	11.9806
		504	G09	28.4805	30.6396				182	C22	36.6313	30.9735
		504	G10	32.7987					182	C23	25.3156
		505	H09	20.9113	35.9862				183	D22	36.9952	24.4081
		505	H10	51.061					183	D23	11.8209
		506	A12	41.5507	35.978				184	E22	36.7713	28.1659
		506	A13	30.4053					184	E23	19.5605
		507	B12	44.628	32.4401				185	F22	36.6873	23.74
		507	B13	20.2522					185	F23	10.7926
		508	C12	91.8294	76.1775				186	G22	46.1028	40.1441
		508	C13	60.5256					186	G23	34.1853
		818	D12	47.5178	34.2594				218	H22	31.9179	25.7844
		818	D13	21.001					218	H23	19.6509
		819	E12	55.0298	53.3281				219	I22	51.2765	45.459
		819	E13	51.6263					219	I23	39.6415
									220	J22	46.5932	37.6377
									220	J23	28.6823
									221	K22	46.8926	51.854
									221	K23	56.8154

### Sheet: Figure 4
	4a	Basal glucose - NOD			4b	Body weight - NOD
									4c	% baseline GTT - NOD														4d	AUC	% baseline GTT
		Females	Males			Females	Males
		10	9.9			13.9	21.3		Females																Females	Males
		9.1	9.3			13.5	15.4		0	100	100	100	100	100	100	100	100	100	100	100	100	100			754.5	708.9
		9.8	9			14.4	19.9		15	173.21	116.39	165.57	144.44	119.23	132.97	148.53	187.67	126.67	97.18	67.14	113.79	137.88			582	611.2
		6.1	8.1			13.4	18.6		30	180.36	131.15	137.7	100	108.97	89.01	113.24	116.44	116	85.92	72.86	94.25	92.42			664.7	599
		8.9	9.2			14.1	13.2		60	162.5	139.34	139.34	86.11	91.03	81.32	98.53	91.78	112	74.65	61.43	70.11	75.76			509.7	807.1
		8.9	10.4			18.7	12.6		90	128.57	103.28	127.87	88.89	103.85	86.81	100	87.67	100	63.38	47.14	79.31	80.3			517.3	676.6
		8.3	9.8			18.8	14.1		120	119.64	83.61	88.52	80.56	88.46	72.53	95.59	71.23	101.33	67.61	58.57	78.16	65.15			476.4	887.9
		8.8	6.1			17.6	9.2																		558.1	558.7
		7.5	9.4			16.9	10.8		Males																569.2	788.8
		8.8	4.3			17.1	11.2		0	100	100	100	100	100	100	100	100	100	100	100	100				555.3	468.3
		10.8	3.9			18.4	14		15	237.97	137.31	187.5	260	219.57	303.45	177.91	237.93	114.63	89.25	163.44	176.34				404.9	416.1
		7.8	5.1			13.5	13.7		30	151.9	123.88	103.13	185.71	169.57	200	102.33	186.21	101.22	82.8	97.85	119.35				327.9	511.8
		7	7.9			12	25.8		60	106.33	120.9	114.58	104.29	100	139.66	95.35	148.28	82.93	74.19	77.42	91.4				446.5	564
		6.8	6.7			12.9	24.1		90	112.66	116.42	103.13	151.43	98.91	137.93	90.7	117.24	84.15	82.8	83.87	88.17				468.9
		7.2	9.6			13	24.3		120	100	125.37	81.25	111.43	77.17	113.79	84.88	98.28	70.73	74.19	78.49	77.42
		7.9	7			12.4	22.3
		5.6	9.2			19.8	20.7
		6.1	5.8			18.6	20.5
		6.1	8.6			18.9	20.1
		7.2	5.8			18.7	19
		7.8	8.2			18	20.1
		9.1	9.3			14	18.9
		6.8	9.3			17.9	20.1
		7.3	9.3			19.3	18.1
		7.5				17.9
		7.1				18
		7				16.6
		8.7				19.4
		6.6				18.7
	4e	% baseline ITT - NOD																	4f	AOC	% baseline ITT	NOD
																				Female	Male
	Females																			14	27
	0	100	100	100	100	100	100	100	100	100	100	100	100	100	100	100	100			19	26
	15	83	63.74	65.31	103.28	79.78	85.39	98.8	65.91	73.33	61.36	55.56	70.51	75.71	105.88	61.11	89.87			26	10
	30	68	79.12	72.45	111.48	85.39	76.4	75.9	65.91	62.67	75	55.56	66.67	90	119.12	79.17	89.87			8	10
	60	64	74.73	54.08	93.44	56.18	80.9	81.93	67.05	70.67	61.36	56.48	61.54	77.14	94.12	73.61	88.61			25	18
	90	95	67.03	62.24	75.41	51.69	60.67	77.11	59.09	62.67	62.5	52.78	75.64	84.29	86.76	94.44	81.01			19	10
	120	76	64.84	51.02	73.77	48.31	56.18	86.75	63.64	65.33	57.95	53.7	80.77	72.86	77.94	61.11	75.95			11	46
																				23	31
	Males																			21	35
																				24	18
	0	100	100	100	100	100	100	100	100	100	100	100	100							29	24
	15	82.83	90.32	73.33	83.95	72.83	95.19	31.63	59.02	54.26	44.19	79.49	66.67							18	32
	30	77.78	77.42	76.67	79.01	71.74	94.23	31.63	75.41	50	41.86	69.23	50.98							13
	60	42.42	53.76	87.78	81.48	72.83	87.5	31.63	50.82	45.74	74.42	58.97	56.86							4
	90	56.57	51.61	93.33	83.95	69.57	88.46	19.39	50.82	45.74	90.7	53.85	43.14							16
	120	52.53	45.16	78.89	90.12	70.65	64.42	29.59	36.07	34.04	79.07	58.97	37.25							10
	4g	Basal Glucose - C57BL/6J			4h	Body Weight - C57BL/6J			4i	% baseline GTT - C57BL/6J													4j	AUC - % Baseline GTT - C57BL/6J
		Females	Males			Females	Males		Females															Females	Males
		13.5	16.3			14.6	18.4		0	100	100	100	100	100	100	100	100	100	100	100	100			707.1	757.7
		12.3	17.7			14.6	17.4		15	212.5	222.68	300	242.53	250.62	201	246.55	289.69	188.64	137.38	132.69	166.3			839.2	684.2
		11.4	14.8			15.2	16.7		30	196.67	192.78	230.99	119.54	164.2	148	151.72	129.9	226.14	91.59	152.88	107.61			834.5	639
		10.3	12.1			13.8	16.2		60	110	158.76	109.86	112.64	143.21	96	118.1	119.59	160.23	75.7	107.69	95.65			642.5	530.7
		9.4	16			14.9	17.2		90	96.67	148.45	97.18	82.76	113.58	89	118.1	134.02	109.09	89.72	101.92	101.09			767.3	820.3
		10.3	11.4			14.8	16.2		120	82.5	132.99	92.96	70.11	91.36	106	95.69	107.22	112.5	90.65	122.12	106.52			637	669.8
		9.4	10.6			15.3	16.3																	732.3	939.6
		8.5	12.1			15.7	16.1																	776.8	735.6
		16.1	15.3			15.6	16.3		Males															790.4	764.8
		12.1	11.3			15.3	16.4		0	100	100	100	100	100	100	100	100	100						489.7
		11.3	7.7			9.9	16		15	253.66	213.67	225.2	114.91	258.41	239.57	323.96	250.96	212.09						606.2
		11.9	9.1			12.3	16.4		30	163.41	189.21	149.59	114.91	215.04	146.76	237.5	169.23	169.23						573.9
		12	10.7			12.5	16.6		60	114.63	106.47	87.8	92.11	118.58	96.4	144.79	116.35	146.15
		9.7	13.4			14	17.2		90	107.32	88.49	88.62	109.65	125.66	100.72	133.33	103.85	130.77
		7.1	8.7			12.3	13		120	137.4	72.66	75.61	98.25	105.31	72.66	100	90.38	113.19
		8.7	9.9			14	13.2
		8.1	15			15.9	13.8
		10	12.3			16.4	14.4
		11.6	13.9			10.9	14.3
		9.7	12.3			10.7	14
		8.8	11.4			11.4	14.3
		10.7	11.3			11.4	13.6
		10.4	13.9			10.6	16.7
		9.2	9.6			11.6	17.7
			10.4				18.1
			9.1				12.9
	4k	% baseline ITT - C57BL/6J																		4l
																						AOC - % Baseline ITT - C57BL/6J
	Females																				Females	Males
	0	100	100	100	100	100	100	100	100	100	100	100	100								-1	31
	15	119.26	48.78	56.14	74.76	118.09	75.73	63.83	56.47	38.51	55.37	64.6	53.78								36	35
	30	116.3	41.46	48.25	56.31	84.04	79.61	74.47	60	34.16	45.45	63.72	58.82								29	3
	60	112.59	47.15	49.12	41.75	59.57	54.37	68.09	43.53	29.19	39.67	47.79	51.26								26	32
	90	80	37.4	45.61	59.22	59.57	44.66	67.02	55.29	41.61	50.41	57.52	64.71								17	17
	120	97.04	42.28	71.05	69.9	74.47	45.63	68.09	74.12	45.34	60.33	69.91	98.32								28	3
																					20	30
	Males																				27	31
	0	100	100	100	100	100	100	100	100	100	100	100	100	100	100	100	100	100			40	38
	15	61.96	52.54	120.95	75.21	95.63	109.65	59.43	76.86	41.18	40.71	88.31	59.34	89.72	92.54	85.06	81.82	96.67			32	32
	30	43.56	29.38	131.08	57.02	75	68.42	63.21	55.37	28.76	43.36	67.53	56.04	69.16	50	75.86	75.76	41.33			26	20
	60	29.45	33.33	104.73	36.36	67.5	91.23	42.45	42.98	31.37	49.56	59.74	84.62	54.21	41.79	77.01	69.7	49.33			21	20
	90	52.76	40.68	72.3	46.28	60	107.02	50.94	40.5	50.33	49.56	61.04	53.85	45.79	47.01	94.25	92.93	55.33				25
	120	71.78	71.19	77.7	52.89	81.88	92.98	59.43	53.72	48.37	57.52	76.62	80.22	66.36	50.75	102.3	105.05	79.33				30
																						8
																						9
																						24

### Sheet: Supplementary Fig 1
S1 (a)	Insulitis
		Female NOD	4 weeks			Male NOD	4 weeks
		mouse ID		peri-islet positive		mouse ID		peri-islet positive
		1077867	section 1	0.0082		1104555	section 1	0.0047
			section 2	0.007			section 2	0.0015
			section 3	0.0021			section 3	0.0013
			section 4	0.0116			section 4	0.0018
		1077868	section 1	0.0049		1104556	section 1	0.0024
			section 2	0.0014			section 2	0.001
			section 3	0.007			section 3	0.0053
			section 4	0.0055			section 4	0.0064
		1104554	section 1	0.0123		1104557	section 1	0.0039
			section 2	0.0025			section 2	0.0134
			section 3	0.0045			section 3	0.0024
			section 4	0.0055			section 4	0.0024
							section 5	0.0067
		1077870	section 1	0.0071
			section 2	0.0067		1105241	section 1	0.0041
			section 3	0.0073			section 2	0.0107
			section 4	0.0036			section 3	0.002
							section 4	0.0014
		1104551	section 1	0.0024
			section 2	0.0109		1105240	section 1	0.0076
							section 2	0.018
		1104552	section 1	0.0021			section 3	0.0049
			section 2	0.0108			section 4	0.0127
			section 3	0.0014
		1105234	section 1	0.0085
			section 2	0.0072
			section 3	0.003
			section 4	0.0044
		1105235	section 1	0.011
			section 2	0.0128
			section 3	0.0036
			section 4	0.0032
		1105236	section 1	0.0111
			section 2	0.0073
			section 3	0.0071
			section 4	0.0014

### Sheet: Supplementary Fig 2
	S2 (a, b)
		A) Glucagon : Insulin - NOD
		MouseID	Glucagon	Insulin	Sex	Ratio
		1163477	61.5669	231.09	Female	0.26642
		1163478	46.5808	158.347	Female	0.294169
		1163479	86.6238	322.033	Female	0.26899
		1163480	49.5471	572.509	Female	0.0865437
		1163811	27.3196	83.1932	Female	0.328387
		1163812	89.7695	133.315	Female	0.673362
		1163813	93.9094	261.153	Female	0.359596
		1163814	106.134	169.375	Female	0.626623
		1163815	133.925	114.234	Female	1.17238
		1163816	62.5987	250.194	Female	0.250201
		1163817	101.478	115.815	Female	0.876204
		1164614	100.517	265.312	Female	0.378863
		1164615	225.566	470.861	Female	0.47905
		1164616	197.984	356.883	Female	0.554757
		1164617	206.163	585.572	Female	0.352071
		1163481	70.6634	1376.84	Male	0.051323
		1163482	71.5395	361.066	Male	0.198134
		1163483	89.0113	558.659	Male	0.15933
		1163484	45.0493	124	Male	0.363301
		1163485	101.191	510.249	Male	0.198316
		1163503	38.0258	1516.81	Male	0.0250696
		1163504	30.6396	227.169	Male	0.134876
		1163505	35.9862	311.455	Male	0.115542
		1163506	35.978	749.454	Male	0.0480056
		1163507	32.4401	772.537	Male	0.0419917
		1163508	76.1775	394.997	Male	0.192856
		1163818	34.2594	41.1993	Male	0.831552
		1163819	53.3281	211.797	Male	0.251789
		B) Glucagon : Insulin - C57BL/6J
		MouseID	Glucagon	Insulin:	Sex	Ratio
		1164122	51.3145	233.662	F	0.21961
		1164123	39.0121	138.188	F	0.282311
		1164124	117.323	137.039	F	0.856126
		1164158	28.7541	122.707	F	0.234331
		1164159	70.6878	75.2581	F	0.939271
		1165214	36.5301	115.265	F	0.316922
		1165215	74.5645	162.838	F	0.457905
		1165216	58.5055	127.02	F	0.460599
		1165217	55.8359	277.084	F	0.201513
		1164127	21.2411	172.051	M	0.123458
		1164128	23.8586	155.817	M	0.15312
		1164129	32.6421	146.62	M	0.222631
		1164160	25.5626	102.495	M	0.249404
		1164161	28.7142	80.3744	M	0.357255
		1164162	21.834	63.861	M	0.341899
		1164163	26.0118	86.2977	M	0.30142
		1164165	31.6649	123.697	M	0.255988
		1165180	33.1397	188.745	M	0.175579
		1165181	27.7974	90.5589	M	0.306954
		1165182	30.9735	111.923	M	0.27674
		1165183	24.4081	114.435	M	0.213291
		1165184	28.1659	125.02	M	0.225292
		1165186	40.1441	141.997	M	0.28271
		1165218	25.7844	249.062	M	0.103526
		1165219	45.459	256.671	M	0.17711
		1165220	37.6377	242.192	M	0.155405
		1165221	51.854	341.733	M	0.151738

### Sheet: Supplementary Fig 3
		Contains: S3 (a-d)
		Raw GTT, Age effect in NOD mice ITT, Raw ITT
	S3a	GTT Raw - NOD
	Female
	Time
	0	5.6	6.1	6.1	7.2	7.8	9.1	6.8	7.3	7.5	7.1	7	8.7	6.6
	15	9.7	7.1	10.1	10.4	9.3	12.1	10.1	13.7	9.5	6.9	4.7	9.9	9.1
	30	10.1	8	8.4	7.2	8.5	8.1	7.7	8.5	8.7	6.1	5.1	8.2	6.1
	60	9.1	8.5	8.5	6.2	7.1	7.4	6.7	6.7	8.4	5.3	4.3	6.1	5
	90	7.2	6.3	7.8	6.4	8.1	7.9	6.8	6.4	7.5	4.5	3.3	6.9	5.3
	120	6.7	5.1	5.4	5.8	6.9	6.6	6.5	5.2	7.6	4.8	4.1	6.8	4.3
	Male
	Time
	0	7.9	6.7	9.6	7	9.2	5.8	8.6	5.8	8.2	9.3	9.3	9.3
	15	18.8	9.2	18	18.2	20.2	17.6	15.3	13.8	9.4	8.3	15.2	16.4
	30	12	8.3	9.9	13	15.6	11.6	8.8	10.8	8.3	7.7	9.1	11.1
	60	8.4	8.1	11	7.3	9.2	8.1	8.2	8.6	6.8	6.9	7.2	8.5
	90	8.9	7.8	9.9	10.6	9.1	8	7.8	6.8	6.9	7.7	7.8	8.2
	120	7.9	8.4	7.8	7.8	7.1	6.6	7.3	5.7	5.8	6.9	7.3	7.2
	S3b	ITT Raw - NOD
	Females
	Time
	0	10	9.1	9.8	6.1	8.9	8.9	8.3	8.8	7.5	8.8	10.8	7.8	7	6.8	7.2
	15	8.3	5.8	6.4	6.3	7.1	7.6	8.2	5.8	5.5	5.4	6	5.5	5.3	7.2	4.4
	30	6.8	7.2	7.1	6.8	7.6	6.8	6.3	5.8	4.7	6.6	6	5.2	6.3	8.1	5.7
	60	6.4	6.8	5.3	5.7	5	7.2	6.8	5.9	5.3	5.4	6.1	4.8	5.4	6.4	5.3
	90	9.5	6.1	6.1	4.6	4.6	5.4	6.4	5.2	4.7	5.5	5.7	5.9	5.9	5.9	6.8
	120	7.6	5.9	5	4.5	4.3	5	7.2	5.6	4.9	5.1	5.8	6.3	5.1	5.3	4.4
	Males
	Time
	0	9.9	9.3	9	8.1	9.2	10.4	9.8	6.1	9.4	4.3	3.9	5.1
	15	8.2	8.4	6.6	6.8	6.7	9.9	3.1	3.6	5.1	1.9	3.1	3.4
	30	7.7	7.2	6.9	6.4	6.6	9.8	3.1	4.6	4.7	1.8	2.7	2.6
	60	4.2	5	7.9	6.6	6.7	9.1	3.1	3.1	4.3	3.2	2.3	2.9
	90	5.6	4.8	8.4	6.8	6.4	9.2	1.9	3.1	4.3	3.9	2.1	2.2
	120	5.2	4.2	7.1	7.3	6.5	6.7	2.9	2.2	3.2	3.4	2.3	1.9
																	7.9
																	7.1
																	7.1
																	7
																	6.4
																	6

### Sheet: Supplementary Fig 4
	S4a	GTT raw - C57BL/6J
	Female
	Time
	0	12	9.7	7.1	8.7	8.1	10	11.6	9.7	8.8	10.7	10.4	9.2
	15	25.5	21.6	21.3	21.1	20.3	20.1	28.6	28.1	16.6	14.7	13.8	15.3
	30	23.6	18.7	16.4	10.4	13.3	14.8	17.6	12.6	19.9	9.8	15.9	9.9
	60	13.2	15.4	7.8	9.8	11.6	9.6	13.7	11.6	14.1	8.1	11.2	8.8
	90	11.6	14.4	6.9	7.2	9.2	8.9	13.7	13	9.6	9.6	10.6	9.3
	120	9.9	12.9	6.6	6.1	7.4	10.6	11.1	10.4	9.9	9.7	12.7	9.8
	Male
	Time
	0	12.3	13.9	12.3	11.4	11.3	13.9	9.6	10.4	9.1
	15	31.2	29.7	27.7	13.1	29.2	33.3	31.1	26.1	19.3
	30	20.1	26.3	18.4	13.1	24.3	20.4	22.8	17.6	15.4
	60	14.1	14.8	10.8	10.5	13.4	13.4	13.9	12.1	13.3
	90	13.2	12.3	10.9	12.5	14.2	14	12.8	10.8	11.9
	120	16.9	10.1	9.3	11.2	11.9	10.1	9.6	9.4	10.3
	S4b	ITT raw - C57BL/6J
	Female
	Time
	0	13.5	12.3	11.4	10.3	9.4	10.3	9.4	8.5	16.1	12.1	11.3	11.9
	15	16.1	6	6.4	7.7	11.1	7.8	6	4.8	6.2	6.7	7.3	6.4
	30	15.7	5.1	5.5	5.8	7.9	8.2	7	5.1	5.5	5.5	7.2	7
	60	15.2	5.8	5.6	4.3	5.6	5.6	6.4	3.7	4.7	4.8	5.4	6.1
	90	10.8	4.6	5.2	6.1	5.6	4.6	6.3	4.7	6.7	6.1	6.5	7.7
	120	13.1	5.2	8.1	7.2	7	4.7	6.4	6.3	7.3	7.3	7.9	11.7
	Male
	Time
	0	16.3	17.7	14.8	12.1	16	11.4	10.6	12.1	15.3	11.3	7.7	9.1	10.7	13.4	8.7	9.9	15
	15	10.1	9.3	17.9	9.1	15.3	12.5	6.3	9.3	6.3	4.6	6.8	5.4	9.6	12.4	7.4	8.1	14.5
	30	7.1	5.2	19.4	6.9	12	7.8	6.7	6.7	4.4	4.9	5.2	5.1	7.4	6.7	6.6	7.5	6.2
	60	4.8	5.9	15.5	4.4	10.8	10.4	4.5	5.2	4.8	5.6	4.6	7.7	5.8	5.6	6.7	6.9	7.4
	90	8.6	7.2	10.7	5.6	9.6	12.2	5.4	4.9	7.7	5.6	4.7	4.9	4.9	6.3	8.2	9.2	8.3
	120	11.7	12.6	11.5	6.4	13.1	10.6	6.3	6.5	7.4	6.5	5.9	7.3	7.1	6.8	8.9	10.4	11.9
