## Supplemental File 8 for "Female biases in islet cell gene expression, alpha cell number, and glucagon are present early in postnatal life"

### Sheet: Figure 1
*Raw data located in GEO online database, see RNAseq methods section for details.

### Sheet: Figure 2
	Islet Area							Beta-cell Number							Alpha-cell number
	2a			2b				2c			2d				2e			2f
	Table Analyzed	NOD Area		Table Analyzed	Islet Area B6J			Table Analyzed	NOD Beta-cell number		Table Analyzed	Beta cell number - B6			Table Analyzed	NOD Alpha-cell counts		Table Analyzed	Alpha-cell number - B6J
	Group B	Male		Group B	Male			Group B	Male		Group B	Male			Group B	Male		Group B	Male
	vs.	vs.		vs.	vs.			vs.	vs.		vs.	vs.			vs.	vs.		vs.	vs.
	Group A	Female		Group A	Female			Group A	Female		Group A	Female			Group A	Female		Group A	Female
	Mann Whitney test			Mann Whitney test				Mann Whitney test			Mann Whitney test				Mann Whitney test			Mann Whitney test
	P value	0.1521		P value	0.9084			P value	0.5966		P value	0.9184			P value	0.0225		P value	0.0025
	Exact or approximate P value?	Exact		Exact or approximate P value?	Approximate			Exact or approximate P value?	Exact		Exact or approximate P value?	Approximate			Exact or approximate P value?	Exact		Exact or approximate P value?	Approximate
	P value summary	ns		P value summary	ns			P value summary	ns		P value summary	ns			P value summary	*		P value summary	**
	Significantly different (P < 0.05)?	No		Significantly different (P < 0.05)?	No			Significantly different (P < 0.05)?	No		Significantly different (P < 0.05)?	No			Significantly different (P < 0.05)?	Yes		Significantly different (P < 0.05)?	Yes
	One- or two-tailed P value?	Two-tailed		One- or two-tailed P value?	Two-tailed			One- or two-tailed P value?	Two-tailed		One- or two-tailed P value?	Two-tailed			One- or two-tailed P value?	Two-tailed		One- or two-tailed P value?	Two-tailed
	Sum of ranks in group A,B	8321 , 7432		Sum of ranks in group A,B	32967 , 32737			Sum of ranks in group A,B	8013 , 7740		Sum of ranks in group A,B	32954 , 32749			Sum of ranks in group A,B	8608 , 7146		Sum of ranks in group A,B	35856 , 29848
	Mann-Whitney U	3427		Mann-Whitney U	16266			Mann-Whitney U	3735		Mann-Whitney U	16278			Mann-Whitney U	3141		Mann-Whitney U	13377
	Difference between medians			Difference between medians				Difference between medians			Difference between medians				Difference between medians			Difference between medians
	Median of group A	2994, n=88		Median of group A	2378, n=181			Median of group A	24.50, n=88		Median of group A	20.00, n=181			Median of group A	11.00, n=88		Median of group A	8.000, n=181
	Median of group B	2636, n=89		Median of group B	2454, n=181			Median of group B	20.00, n=89		Median of group B	19.00, n=181			Median of group B	6.000, n=89		Median of group B	5.000, n=181
	Difference: Actual	-357.3		Difference: Actual	76.14			Difference: Actual	-4.5		Difference: Actual	-1			Difference: Actual	-5		Difference: Actual	-3
	Difference: Hodges-Lehmann	-491.9		Difference: Hodges-Lehmann	-24.48			Difference: Hodges-Lehmann	-2		Difference: Hodges-Lehmann	0			Difference: Hodges-Lehmann	-3		Difference: Hodges-Lehmann	-2

### Sheet: Figure 3
	3a: Insulin NOD			3b: Proinsulin NOD			3c: Proinsulin:Insulin NOD			3d: C57BL/6J Insulin			3e: C57BL/6J Proinsulin			3f: C57BL/6J Proinsulin:Insulin Ratio			2h: C57BL/6J Glucagon			3g: NOD Glucagon
	Table Analyzed	Basal Insulin		Table Analyzed	Proinsulin		Table Analyzed	Proinsulin:Insulin		Table Analyzed	Basal Insulin		Table Analyzed	Proinsulin		Table Analyzed	Proinsulin:Insulin ratio		Table Analyzed	Basal Glucagon		Table Analyzed	Basal Glucagon
	NOD			NOD																		NOD
	Column B	Males		Column B	Males		Column B	Males		Column B	Males		Column B	Males		Column B	Males		Column B	Males		Column B	Males
	vs.	vs.		vs.	vs.		vs.	vs.		vs.	vs.		vs.	vs.		vs.	vs.		vs.	vs.		vs.	vs.
	Column A	Females		Column A	Females		Column A	Females		Column A	Females		Column A	Females		Column A	Females		Column A	Females		Column A	Females
	Mann Whitney test			Unpaired t test			Unpaired t test			Unpaired t test			Unpaired t test			Unpaired t test			Mann Whitney test			Mann Whitney test
	P value	0.0884686		P value	0.019535		P value	0.950195		P value	0.85511		P value	0.536099		P value	0.767861		P value	0.000403661		P value	0.00711278
	Exact or approximate P value?	Exact		P value summary	*		P value summary	ns		P value summary	ns		P value summary	ns		P value summary	ns		Exact or approximate P value?	Exact		Exact or approximate P value?	Exact
	P value summary	ns		Significantly different (P < 0.05)?	Yes		Significantly different (P < 0.05)?	No		Significantly different (P < 0.05)?	No		Significantly different (P < 0.05)?	No		Significantly different (P < 0.05)?	No		P value summary	***		P value summary	**
	Significantly different (P < 0.05)?	No		One- or two-tailed P value?	Two-tailed		One- or two-tailed P value?	Two-tailed		One- or two-tailed P value?	Two-tailed		One- or two-tailed P value?	Two-tailed		One- or two-tailed P value?	Two-tailed		Significantly different (P < 0.05)?	Yes		Significantly different (P < 0.05)?	Yes
	One- or two-tailed P value?	Two-tailed		t, df	t=2.489, df=26		t, df	t=0.06307, df=26		t, df	t=0.1843, df=28		t, df	t=0.6274, df=25		t, df	t=0.2984, df=25		One- or two-tailed P value?	Two-tailed		One- or two-tailed P value?	Two-tailed
	Sum of ranks in column A,B	180 , 226																	Sum of ranks in column A,B	231 , 234		Sum of ranks in column A,B	275 , 131
	Mann-Whitney U	60		How big is the difference?			How big is the difference?			How big is the difference?			How big is the difference?			How big is the difference?			Mann-Whitney U	24		Mann-Whitney U	40
				Mean of column A	55.36		Mean of column A	0.2186		Mean of column A	144.7		Mean of column A	11.79		Mean of column A	0.07431
	Difference between medians			Mean of column B	95.27		Mean of column B	0.2167		Mean of column B	149.8		Mean of column B	10.5		Mean of column B	0.07199		Difference between medians			Difference between medians
	Median of column A	250.2, n=15		Difference between means (B - A) ± SEM	39.92 ± 16.04		Difference between means (B - A) ± SEM	-0.001939 ± 0.03074		Difference between means (B - A) ± SEM	5.181 ± 28.11		Difference between means (B - A) ± SEM	-1.286 ± 2.050		Difference between means (B - A) ± SEM	-0.002324 ± 0.007787		Median of column A	53.58, n=10		Median of column A	93.91, n=15
	Median of column B	395.0, n=13		95% confidence interval	6.952 to 72.88		95% confidence interval	-0.06513 to 0.06125		95% confidence interval	-52.41 to 62.77		95% confidence interval	-5.509 to 2.936		95% confidence interval	-0.01836 to 0.01371		Median of column B	27.98, n=20		Median of column B	45.05, n=13
	Difference: Actual	144.8		R squared (eta squared)	0.1924		R squared (eta squared)	0.000153		R squared (eta squared)	0.001212		R squared (eta squared)	0.0155		R squared (eta squared)	0.003549		Difference: Actual	-25.59		Difference: Actual	-48.86
	Difference: Hodges-Lehmann	176.9																	Difference: Hodges-Lehmann	-22.95		Difference: Hodges-Lehmann	-36.44
				F test to compare variances			F test to compare variances			F test to compare variances			F test to compare variances			F test to compare variances
				F, DFn, Dfd	3.517, 12, 14		F, DFn, Dfd	1.025, 14, 12		F, DFn, Dfd	1.275, 19, 9		F, DFn, Dfd	3.282, 8, 17		F, DFn, Dfd	1.146, 17, 8
				P value	0.0279339		P value	0.976497		P value	0.73254		P value	0.0375403		P value	0.885336
				P value summary	*		P value summary	ns		P value summary	ns		P value summary	*		P value summary	ns
				Significantly different (P < 0.05)?	Yes		Significantly different (P < 0.05)?	No		Significantly different (P < 0.05)?	No		Significantly different (P < 0.05)?	Yes		Significantly different (P < 0.05)?	No

### Sheet: Figure 4
	F4a			F4b			F4c	GTT % Baseline Timepoint Analysis - NOD														F4d	GTT % baseline - AUC - NOD
		NOD			NOD
	Table Analyzed	Body Weight		Table Analyzed	Basal Blood Glucose		Table Analyzed	GTT % Baseline Timepoint Analysis		Table Analyzed	GTT % Baseline Timepoint Analysis		Table Analyzed	GTT % Baseline Timepoint Analysis		Table Analyzed	GTT % Baseline Timepoint Analysis		Table Analyzed	GTT % Baseline Timepoint Analysis		Column B	Males
																						vs.	vs.
	Column B	Males		Column B	Males		Column H	M T=15		Column I	M T=30		Column J	M T=60		Column K	M T=90		Column L	M T=120		Column A	Females
	vs.	vs.		vs.	vs.		vs.	vs.		vs.	vs.		vs.	vs.		vs.	vs.		vs.	vs.
	Column A	Females		Column A	Females		Column B	F T=15		Column C	F T=30		Column D	F T=60		Column E	F T=90		Column F	F T=120		Unpaired t test
																						P value	0.046155
	Unpaired t test			Unpaired t test			Unpaired t test			Unpaired t test			Unpaired t test			Unpaired t test			Unpaired t test			P value summary	*
	P value	0.647094		P value	0.771771		P value	0.00636079		P value	0.0898638		P value	0.599813		P value	0.147142		P value	0.223141		Significantly different (P < 0.05)?	Yes
	P value summary	ns		P value summary	ns		P value summary	**		P value summary	ns		P value summary	ns		P value summary	ns		P value summary	ns		One- or two-tailed P value?	Two-tailed
	Significantly different (P < 0.05)?	No		Significantly different (P < 0.05)?	No		Significantly different (P < 0.05)?	Yes		Significantly different (P < 0.05)?	No		Significantly different (P < 0.05)?	No		Significantly different (P < 0.05)?	No		Significantly different (P < 0.05)?	No		t, df	t=2.108, df=23
	One- or two-tailed P value?	Two-tailed		One- or two-tailed P value?	Two-tailed		One- or two-tailed P value?	Two-tailed		One- or two-tailed P value?	Two-tailed		One- or two-tailed P value?	Two-tailed		One- or two-tailed P value?	Two-tailed		One- or two-tailed P value?	Two-tailed
	t, df	t=0.4632, df=26		t, df	t=0.2919, df=42		t, df	t=3.002, df=23		t, df	t=1.771, df=23		t, df	t=0.5320, df=23		t, df	t=1.500, df=23		t, df	t=1.252, df=23		How big is the difference?
																						Mean of column A	525.8
	How big is the difference?			How big is the difference?			How big is the difference?			How big is the difference?			How big is the difference?			How big is the difference?			How big is the difference?			Mean of column B	633.2
	Mean of column A	15.04		Mean of column A	7.904		Mean of column B	133.1		Mean of column C	110.6		Mean of column D	98.76		Mean of column E	92.08		Mean of column F	82.38		Difference between means (B - A) ± SEM	107.4 ± 50.95
	Mean of column B	14.5		Mean of column B	7.755		Mean of column H	192.1		Mean of column I	135.3		Mean of column J	104.6		Mean of column K	105.6		Mean of column L	91.08		95% confidence interval	1.993 to 212.8
	Difference between means (B - A) ± SEM	-0.5375 ± 1.160		Difference between means (B - A) ± SEM	-0.1492 ± 0.5110		Difference between means (H - B) ± SEM	58.98 ± 19.65		Difference between means (I - C) ± SEM	24.69 ± 13.94		Difference between means (J - D) ± SEM	5.849 ± 10.99		Difference between means (K - E) ± SEM	13.54 ± 9.022		Difference between means (L - F) ± SEM	8.702 ± 6.950		R squared (eta squared)	0.1619
	95% confidence interval	-2.923 to 1.848		95% confidence interval	-1.180 to 0.8820		95% confidence interval	18.34 to 99.62		95% confidence interval	-4.154 to 53.53		95% confidence interval	-16.89 to 28.59		95% confidence interval	-5.128 to 32.20		95% confidence interval	-5.676 to 23.08
	R squared (eta squared)	0.008184		R squared (eta squared)	0.002025		R squared (eta squared)	0.2815		R squared (eta squared)	0.12		R squared (eta squared)	0.01216		R squared (eta squared)	0.08914		R squared (eta squared)	0.06381		F test to compare variances
																						F, DFn, Dfd	1.720, 11, 12
	F test to compare variances			F test to compare variances			F test to compare variances			F test to compare variances			F test to compare variances			F test to compare variances			F test to compare variances			P value	0.365235
	F, DFn, Dfd	2.354, 11, 15		F, DFn, Dfd	2.169, 19, 23		F, DFn, Dfd	3.722, 11, 12		F, DFn, Dfd	2.180, 11, 12		F, DFn, Dfd	1.770, 12, 11		F, DFn, Dfd	1.038, 12, 11		F, DFn, Dfd	1.185, 11, 12		P value summary	ns
	P value	0.12464		P value	0.0786117		P value	0.0327195		P value	0.196377		P value	0.353576		P value	0.957052		P value	0.771294		Significantly different (P < 0.05)?	No
	P value summary	ns		P value summary	ns		P value summary	*		P value summary	ns		P value summary	ns		P value summary	ns		P value summary	ns
	Significantly different (P < 0.05)?	No		Significantly different (P < 0.05)?	No		Significantly different (P < 0.05)?	Yes		Significantly different (P < 0.05)?	No		Significantly different (P < 0.05)?	No		Significantly different (P < 0.05)?	No		Significantly different (P < 0.05)?	No
	F4e	ITT % Baseline timepoint analysis - NOD															F4f	ITT - % baseline timepoint analysis - NOD
	Table Analyzed	ITT % Baseline Timepoint Analysis		Table Analyzed	ITT % Baseline Timepoint Analysis		Table Analyzed	ITT % Baseline Timepoint Analysis		Table Analyzed	ITT % Baseline Timepoint Analysis		Table Analyzed	ITT % Baseline Timepoint Analysis			Table Analyzed	AOC (ITT)
	Column H	M T=15		Column I	M T=30		Column J	M T=60		Column K	M T=90		Column L	M T=120			Column B	Males
	vs.	vs.		vs.	vs.		vs.	vs.		vs.	vs.		vs.	vs.			vs.	vs.
	Column B	F T=15		Column C	F T=30		Column D	F T=60		Column E	F T=90		Column F	F T=120			Column A	Females
	Unpaired t test			Unpaired t test			Unpaired t test			Unpaired t test			Unpaired t test				Unpaired t test
	P value	0.23994		P value	0.0592684		P value	0.0980781		P value	0.185457		P value	0.103063			P value	0.075845
	P value summary	ns		P value summary	ns		P value summary	ns		P value summary	ns		P value summary	ns			P value summary	ns
	Significantly different (P < 0.05)?	No		Significantly different (P < 0.05)?	No		Significantly different (P < 0.05)?	No		Significantly different (P < 0.05)?	No		Significantly different (P < 0.05)?	No			Significantly different (P < 0.05)?	No
	One- or two-tailed P value?	Two-tailed		One- or two-tailed P value?	Two-tailed		One- or two-tailed P value?	Two-tailed		One- or two-tailed P value?	Two-tailed		One- or two-tailed P value?	Two-tailed			One- or two-tailed P value?	Two-tailed
	t, df	t=1.203, df=26		t, df	t=1.973, df=26		t, df	t=1.716, df=26		t, df	t=1.360, df=26		t, df	t=1.690, df=26			t, df	t=1.849, df=26
	How big is the difference?			How big is the difference?			How big is the difference?			How big is the difference?			How big is the difference?				How big is the difference?
	Mean of column B	77.41		Mean of column C	79.54		Mean of column D	72.24		Mean of column E	71.77		Mean of column F	66.63			Mean of column A	17.5
	Mean of column H	69.48		Mean of column I	66.33		Mean of column J	62.02		Mean of column K	62.26		Mean of column L	56.4			Mean of column B	23.92
	Difference between means (H - B) ± SEM	-7.933 ± 6.596		Difference between means (I - C) ± SEM	-13.21 ± 6.699		Difference between means (J - D) ± SEM	-10.22 ± 5.958		Difference between means (K - E) ± SEM	-9.510 ± 6.992		Difference between means (L - F) ± SEM	-10.24 ± 6.058			Difference between means (B - A) ± SEM	6.417 ± 3.470
	95% confidence interval	-21.49 to 5.625		95% confidence interval	-26.98 to 0.5558		95% confidence interval	-22.47 to 2.023		95% confidence interval	-23.88 to 4.862		95% confidence interval	-22.69 to 2.217			95% confidence interval	-0.7163 to 13.55
	R squared (eta squared)	0.0527		R squared (eta squared)	0.1302		R squared (eta squared)	0.1017		R squared (eta squared)	0.06643		R squared (eta squared)	0.09893			R squared (eta squared)	0.1162
	F test to compare variances			F test to compare variances			F test to compare variances			F test to compare variances			F test to compare variances				F test to compare variances
	F, DFn, Dfd	1.475, 11, 15		F, DFn, Dfd	1.188, 11, 15		F, DFn, Dfd	2.003, 11, 15		F, DFn, Dfd	2.725, 11, 15		F, DFn, Dfd	3.160, 11, 15			F, DFn, Dfd	2.509, 11, 15
	P value	0.476128		P value	0.740284		P value	0.210582		P value	0.0735496		P value	0.0408935			P value	0.0997052
	P value summary	ns		P value summary	ns		P value summary	ns		P value summary	ns		P value summary	*			P value summary	ns
	Significantly different (P < 0.05)?	No		Significantly different (P < 0.05)?	No		Significantly different (P < 0.05)?	No		Significantly different (P < 0.05)?	No		Significantly different (P < 0.05)?	Yes			Significantly different (P < 0.05)?	No
	F4g			F4h			F4i	GTT % baseline timepoint analysis - B6
		B6			B6																		F4j	GTT AUC - % baseline - B6
	Table Analyzed	Body Weight		Table Analyzed	Basal Blood Glucose		Table Analyzed	GTT % baseline - Timepoint Analysis		Table Analyzed	GTT % baseline - Timepoint Analysis		Table Analyzed	GTT % baseline - Timepoint Analysis		Table Analyzed	GTT % baseline - Timepoint Analysis		Table Analyzed	GTT % baseline - Timepoint Analysis
																							Table Analyzed	GTT AUC - Graph
	Column B	Males		Column B	Males		Column H	M T=15		Column I	M T=30		Column J	M T=60		Column K	M T=90		Column L	M T=120
	vs.	vs.		vs.	vs.		vs.	vs.		vs.	vs.		vs.	vs.		vs.	vs.		vs.	vs.			Column B	Males
	Column A	Females		Column A	Females		Column B	F T=15		Column C	F T=30		Column D	F T=60		Column E	F T=90		Column F	F T=120			vs.	vs.
																							Column A	Females
	Mann Whitney test			Unpaired t test			Unpaired t test			Unpaired t test			Unpaired t test			Unpaired t test			Unpaired t test
	P value	0.000762969		P value	0.00555921		P value	0.497947		P value	0.473822		P value	0.734911		P value	0.711941		P value	0.581724			Unpaired t test
	Exact or approximate P value?	Exact		P value summary	**		P value summary	ns		P value summary	ns		P value summary	ns		P value summary	ns		P value summary	ns			P value	0.591515
	P value summary	***		Significantly different (P < 0.05)?	Yes		Significantly different (P < 0.05)?	No		Significantly different (P < 0.05)?	No		Significantly different (P < 0.05)?	No		Significantly different (P < 0.05)?	No		Significantly different (P < 0.05)?	No			P value summary	ns
	Significantly different (P < 0.05)?	Yes		One- or two-tailed P value?	Two-tailed		One- or two-tailed P value?	Two-tailed		One- or two-tailed P value?	Two-tailed		One- or two-tailed P value?	Two-tailed		One- or two-tailed P value?	Two-tailed		One- or two-tailed P value?	Two-tailed			Significantly different (P < 0.05)?	No
	One- or two-tailed P value?	Two-tailed		t, df	t=2.910, df=46		t, df	t=0.6910, df=19		t, df	t=0.7308, df=19		t, df	t=0.3436, df=19		t, df	t=0.3748, df=19		t, df	t=0.5604, df=19			One- or two-tailed P value?	Two-tailed
	Sum of ranks in column A,B	107.5 , 327.5																					t, df	t=0.5459, df=19
	Mann-Whitney U	29.5		How big is the difference?			How big is the difference?			How big is the difference?			How big is the difference?			How big is the difference?			How big is the difference?
				Mean of column A	10.28		Mean of column B	215.9		Mean of column C	159.3		Mean of column D	117.3		Mean of column E	106.8		Mean of column F	100.9			How big is the difference?
	Difference between medians			Mean of column B	12.12		Mean of column H	232.5		Mean of column I	172.8		Mean of column J	113.7		Mean of column K	109.8		Mean of column L	96.16			Mean of column A	699.7
	Median of column A	14.85, n=12		Difference between means (B - A) ± SEM	1.838 ± 0.6316		Difference between means (H - B) ± SEM	16.61 ± 24.04		Difference between means (I - C) ± SEM	13.43 ± 18.38		Difference between means (J - D) ± SEM	-3.588 ± 10.44		Difference between means (K - E) ± SEM	3.025 ± 8.070		Difference between means (L - F) ± SEM	-4.723 ± 8.427			Mean of column B	726.9
	Median of column B	16.30, n=17		95% confidence interval	0.5664 to 3.109		95% confidence interval	-33.71 to 66.93		95% confidence interval	-25.03 to 51.89		95% confidence interval	-25.44 to 18.27		95% confidence interval	-13.87 to 19.92		95% confidence interval	-22.36 to 12.91			Difference between means (B - A) ± SEM	27.11 ± 49.67
	Difference: Actual	1.45		R squared (eta squared)	0.1554		R squared (eta squared)	0.02451		R squared (eta squared)	0.02734		R squared (eta squared)	0.006176		R squared (eta squared)	0.00734		R squared (eta squared)	0.01626			95% confidence interval	-76.85 to 131.1
	Difference: Hodges-Lehmann	1.5																					R squared (eta squared)	0.01544
				F test to compare variances			F test to compare variances			F test to compare variances			F test to compare variances			F test to compare variances			F test to compare variances
				F, DFn, Dfd	2.832, 24, 22		F, DFn, Dfd	1.056, 8, 11		F, DFn, Dfd	1.470, 11, 8		F, DFn, Dfd	1.462, 11, 8		F, DFn, Dfd	1.310, 11, 8		F, DFn, Dfd	1.529, 8, 11			F test to compare variances
				P value	0.0167672		P value	0.908022		P value	0.59699		P value	0.602693		P value	0.717332		P value	0.503258			F, DFn, Dfd	1.111, 8, 11
				P value summary	*		P value summary	ns		P value summary	ns		P value summary	ns		P value summary	ns		P value summary	ns			P value	0.848451
				Significantly different (P < 0.05)?	Yes		Significantly different (P < 0.05)?	No		Significantly different (P < 0.05)?	No		Significantly different (P < 0.05)?	No		Significantly different (P < 0.05)?	No		Significantly different (P < 0.05)?	No			P value summary	ns
																							Significantly different (P < 0.05)?	No
	F4k	ITT % baseline timepoint analysis - B6															F4l
	Column H	M T=15		Table Analyzed	ITT % Baseline - TImepoint Analysis		Table Analyzed	ITT % Baseline - TImepoint Analysis		Table Analyzed	ITT % Baseline - TImepoint Analysis		Column L	M T=120			Table Analyzed	ITT AOC	- C57BL/6J
	vs.	vs.											vs.	vs.
	Column B	F T=15		Column I	M T=30		Column J	M T=60		Column K	M T=90		Column F	F T=120			Column B	Males
				vs.	vs.		vs.	vs.		vs.	vs.						vs.	vs.
	Unpaired t test			Column C	F T=30		Column D	F T=60		Column E	F T=90		Unpaired t test				Column A	Females
	P value	0.311825											P value	0.533528
	P value summary	ns		Mann Whitney test			Mann Whitney test			Mann Whitney test			P value summary	ns			Unpaired t test
	Significantly different (P < 0.05)?	No		P value	0.678756		P value	0.743777		P value	0.810617		Significantly different (P < 0.05)?	No			P value	0.588972
	One- or two-tailed P value?	Two-tailed		Exact or approximate P value?	Exact		Exact or approximate P value?	Exact		Exact or approximate P value?	Exact		One- or two-tailed P value?	Two-tailed			P value summary	ns
	t, df	t=1.031, df=27		P value summary	ns		P value summary	ns		P value summary	ns		t, df	t=0.6307, df=27			Significantly different (P < 0.05)?	No
				Significantly different (P < 0.05)?	No		Significantly different (P < 0.05)?	No		Significantly different (P < 0.05)?	No						One- or two-tailed P value?	Two-tailed
	How big is the difference?			One- or two-tailed P value?	Two-tailed		One- or two-tailed P value?	Two-tailed		One- or two-tailed P value?	Two-tailed		How big is the difference?				t, df	t=0.5469, df=27
	Mean of column B	68.78		Sum of ranks in column C,I	190 , 245		Sum of ranks in column D,J	172 , 263		Sum of ranks in column E,K	174 , 261		Mean of column F	68.04
	Mean of column H	78.09		Mann-Whitney U	92		Mann-Whitney U	94		Mann-Whitney U	96		Mean of column L	72.24			How big is the difference?
	Difference between means (H - B) ± SEM	9.316 ± 9.039											Difference between means (L - F) ± SEM	4.201 ± 6.660			Mean of column A	25.08
	95% confidence interval	-9.230 to 27.86		Difference between medians			Difference between medians			Difference between medians			95% confidence interval	-9.465 to 17.87			Mean of column B	22.82
	R squared (eta squared)	0.03786		Median of column C	59.41, n=12		Median of column D	48.46, n=12		Median of column E	56.41, n=12		R squared (eta squared)	0.01452			Difference between means (B - A) ± SEM	-2.260 ± 4.132
				Median of column I	57.02, n=17		Median of column J	49.56, n=17		Median of column K	52.76, n=17						95% confidence interval	-10.74 to 6.219
	F test to compare variances			Difference: Actual	-2.39		Difference: Actual	1.105		Difference: Actual	-3.645		F test to compare variances				R squared (eta squared)	0.01095
	F, DFn, Dfd	1.239, 11, 16		Difference: Hodges-Lehmann	-3.6		Difference: Hodges-Lehmann	1.575		Difference: Hodges-Lehmann	0.955		F, DFn, Dfd	1.082, 11, 16
	P value	0.67698											P value	0.862068			F test to compare variances
	P value summary	ns											P value summary	ns			F, DFn, Dfd	1.160, 16, 11
	Significantly different (P < 0.05)?	No											Significantly different (P < 0.05)?	No			P value	0.82028
																	P value summary	ns
																	Significantly different (P < 0.05)?	No

### Sheet: Supplementary Figure 1
Supplementary Figure 1 - Insulitis
	Table Analyzed	NOD- insulitis data
	Group B	Male
	vs.	vs.
	Group A	Female
	Mann Whitney test
	P value	0.1774
	Exact or approximate P value?	Exact
	P value summary	ns
	Significantly different (P < 0.05)?	No
	One- or two-tailed P value?	Two-tailed
	Sum of ranks in group A,B	984 , 501
	Mann-Whitney U	270
	Difference between medians
	Median of group A	0.6700, n=33
	Median of group B	0.4100, n=21
	Difference: Actual	-0.26
	Difference: Hodges-Lehmann	-0.11

### Sheet: Supplementary Figure 2
	S2a				S2b
		Glucagon:Insulin - NOD				Glucagon:Insulin - B6
		Table Analyzed	Glucagon:Insulin			Table Analyzed	Glucagon:Insulin
		Column B	Males			Column B	Males
		vs.	vs.			vs.	vs.
		Column A	Females			Column A	Females
		Mann Whitney test				Mann Whitney test
		P value	0.0010314			P value	0.0199239
		Exact or approximate P value?	Exact			Exact or approximate P value?	Exact
		P value summary	**			P value summary	*
		Significantly different (P < 0.05)?	Yes			Significantly different (P < 0.05)?	Yes
		One- or two-tailed P value?	Two-tailed			One- or two-tailed P value?	Two-tailed
		Sum of ranks in column A,B	286 , 120			Sum of ranks in column A,B	171 , 207
		Mann-Whitney U	29			Mann-Whitney U	36
		Difference between medians				Difference between medians
		Median of column A	0.3596, n=15			Median of column A	0.3169, n=9
		Median of column B	0.1593, n=13			Median of column B	0.2240, n=18
		Difference: Actual	-0.2003			Difference: Actual	-0.09296
		Difference: Hodges-Lehmann	-0.227			Difference: Hodges-Lehmann	-0.1228

### Sheet: Supplementary Figure 3
	S3a	NOD - Raw GTT
	Column G	M T=0		Column H	M T=15		Column I	M T=30		Column J	M T=60		Column K	M T=90		Column L	M T=120
	vs.	vs.		vs.	vs.		vs.	vs.		vs.	vs.		vs.	vs.		vs.	vs.
	Column A	F T=0		Column B	F T=15		Column C	F T=30		Column D	F T=60		Column E	F T=90		Column F	F T=120
	Unpaired t test			Unpaired t test			Unpaired t test			Unpaired t test			Unpaired t test			Unpaired t test
	P value	0.0722569		P value	0.000261183		P value	0.00115212		P value	0.0214946		P value	0.00193367		P value	0.00256807
	P value summary	ns		P value summary	***		P value summary	**		P value summary	*		P value summary	**		P value summary	**
	Significantly different (P < 0.05)?	No		Significantly different (P < 0.05)?	Yes		Significantly different (P < 0.05)?	Yes		Significantly different (P < 0.05)?	Yes		Significantly different (P < 0.05)?	Yes		Significantly different (P < 0.05)?	Yes
	One- or two-tailed P value?	Two-tailed		One- or two-tailed P value?	Two-tailed		One- or two-tailed P value?	Two-tailed		One- or two-tailed P value?	Two-tailed		One- or two-tailed P value?	Two-tailed		One- or two-tailed P value?	Two-tailed
	t, df	t=1.884, df=23		t, df	t=4.308, df=23		t, df	t=3.710, df=23		t, df	t=2.467, df=23		t, df	t=3.499, df=23		t, df	t=3.382, df=23
	How big is the difference?			How big is the difference?			How big is the difference?			How big is the difference?			How big is the difference?			How big is the difference?
	Mean of column A	7.146		Mean of column B	9.431		Mean of column C	7.746		Mean of column D	6.869		Mean of column E	6.492		Mean of column F	5.831
	Mean of column G	8.058		Mean of column H	15.03		Mean of column I	10.52		Mean of column J	8.192		Mean of column K	8.292		Mean of column L	7.15
	Difference between means (G - A) ± SEM	0.9122 ± 0.4842		Difference between means (H - B) ± SEM	5.603 ± 1.300		Difference between means (I - C) ± SEM	2.771 ± 0.7467		Difference between means (J - D) ± SEM	1.322 ± 0.5360		Difference between means (K - E) ± SEM	1.799 ± 0.5143		Difference between means (L - F) ± SEM	1.319 ± 0.3901
	95% confidence interval	-0.08936 to 1.914		95% confidence interval	2.912 to 8.293		95% confidence interval	1.226 to 4.315		95% confidence interval	0.2136 to 2.431		95% confidence interval	0.7355 to 2.863		95% confidence interval	0.5123 to 2.126
	R squared (eta squared)	0.1337		R squared (eta squared)	0.4466		R squared (eta squared)	0.3744		R squared (eta squared)	0.2093		R squared (eta squared)	0.3474		R squared (eta squared)	0.3321
	F test to compare variances			F test to compare variances			F test to compare variances			F test to compare variances			F test to compare variances			F test to compare variances
	F, DFn, Dfd	2.011, 11, 12		F, DFn, Dfd	3.192, 11, 12		F, DFn, Dfd	3.040, 11, 12		F, DFn, Dfd	1.671, 12, 11		F, DFn, Dfd	1.522, 12, 11		F, DFn, Dfd	1.822, 12, 11
	P value	0.245676		P value	0.0577081		P value	0.0684533		P value	0.403936		P value	0.494708		P value	0.329913
	P value summary	ns		P value summary	ns		P value summary	ns		P value summary	ns		P value summary	ns		P value summary	ns
	Significantly different (P < 0.05)?	No		Significantly different (P < 0.05)?	No		Significantly different (P < 0.05)?	No		Significantly different (P < 0.05)?	No		Significantly different (P < 0.05)?	No		Significantly different (P < 0.05)?	No
	S3b	NOD - Raw ITT
	Column G	M T=0		Column H	M T=15		Column I	M T=30		Column J	M T=60		Column K	M T=90		Column L	M T=120
	vs.	vs.		vs.	vs.		vs.	vs.		vs.	vs.		vs.	vs.		vs.	vs.
	Column A	F T=0		Column B	F T=15		Column C	F T=30		Column D	F T=60		Column E	F T=90		Column F	F T=120
	Unpaired t test			Unpaired t test			Unpaired t test			Unpaired t test			Unpaired t test			Unpaired t test
	P value	0.492711		P value	0.270856		P value	0.091413		P value	0.0853743		P value	0.151051		P value	0.0701962
	P value summary	ns		P value summary	ns		P value summary	ns		P value summary	ns		P value summary	ns		P value summary	ns
	Significantly different (P < 0.05)?	No		Significantly different (P < 0.05)?	No		Significantly different (P < 0.05)?	No		Significantly different (P < 0.05)?	No		Significantly different (P < 0.05)?	No		Significantly different (P < 0.05)?	No
	One- or two-tailed P value?	Two-tailed		One- or two-tailed P value?	Two-tailed		One- or two-tailed P value?	Two-tailed		One- or two-tailed P value?	Two-tailed		One- or two-tailed P value?	Two-tailed		One- or two-tailed P value?	Two-tailed
	t, df	t=0.6958, df=26		t, df	t=1.125, df=26		t, df	t=1.753, df=26		t, df	t=1.788, df=26		t, df	t=1.479, df=26		t, df	t=1.888, df=26
	How big is the difference?			How big is the difference?			How big is the difference?			How big is the difference?			How big is the difference?			How big is the difference?
	Mean of column A	8.356		Mean of column B	6.369		Mean of column C	6.506		Mean of column D	5.925		Mean of column E	5.919		Mean of column F	5.5
	Mean of column G	7.875		Mean of column H	5.567		Mean of column I	5.342		Mean of column J	4.867		Mean of column K	4.892		Mean of column L	4.408
	Difference between means (G - A) ± SEM	-0.4813 ± 0.6916		Difference between means (H - B) ± SEM	-0.8021 ± 0.7129		Difference between means (I - C) ± SEM	-1.165 ± 0.6644		Difference between means (J - D) ± SEM	-1.058 ± 0.5918		Difference between means (K - E) ± SEM	-1.027 ± 0.6943		Difference between means (L - F) ± SEM	-1.092 ± 0.5781
	95% confidence interval	-1.903 to 0.9404		95% confidence interval	-2.268 to 0.6634		95% confidence interval	-2.530 to 0.2011		95% confidence interval	-2.275 to 0.1581		95% confidence interval	-2.454 to 0.4000		95% confidence interval	-2.280 to 0.09670
	R squared (eta squared)	0.01828		R squared (eta squared)	0.04642		R squared (eta squared)	0.1057		R squared (eta squared)	0.1095		R squared (eta squared)	0.07764		R squared (eta squared)	0.1206
	F test to compare variances			F test to compare variances			F test to compare variances			F test to compare variances			F test to compare variances			F test to compare variances
	F, DFn, Dfd	3.434, 11, 15		F, DFn, Dfd	5.275, 11, 15		F, DFn, Dfd	7.849, 11, 15		F, DFn, Dfd	8.434, 11, 15		F, DFn, Dfd	4.465, 11, 15		F, DFn, Dfd	4.737, 11, 15
	P value	0.0287823		P value	0.00372888		P value	0.000417259		P value	0.000273561		P value	0.00861525		P value	0.00644147
	P value summary	*		P value summary	**		P value summary	***		P value summary	***		P value summary	**		P value summary	**
	Significantly different (P < 0.05)?	Yes		Significantly different (P < 0.05)?	Yes		Significantly different (P < 0.05)?	Yes		Significantly different (P < 0.05)?	Yes		Significantly different (P < 0.05)?	Yes		Significantly different (P < 0.05)?	Yes

### Sheet: Supplementary Fig 4
	S4a	GTT Raw - C57BL/6J
	Column G	M T=0		Column H	M T=15		Column I	M T=30		Column J	M T=60		Column K	M T=90		Column L	M T=120
	vs.	vs.		vs.	vs.		vs.	vs.		vs.	vs.		vs.	vs.		vs.	vs.
	Column A	F T=0		Column B	F T=15		Column C	F T=30		Column D	F T=60		Column E	F T=90		Column F	F T=120
	Unpaired t test			Unpaired t test			Unpaired t test			Unpaired t test			Unpaired t test			Unpaired t test
	P value	0.0111959		P value	0.0234528		P value	0.0250301		P value	0.0884296		P value	0.0226486		P value	0.232631
	P value summary	*		P value summary	*		P value summary	*		P value summary	ns		P value summary	*		P value summary	ns
	Significantly different (P < 0.05)?	Yes		Significantly different (P < 0.05)?	Yes		Significantly different (P < 0.05)?	Yes		Significantly different (P < 0.05)?	No		Significantly different (P < 0.05)?	Yes		Significantly different (P < 0.05)?	No
	One- or two-tailed P value?	Two-tailed		One- or two-tailed P value?	Two-tailed		One- or two-tailed P value?	Two-tailed		One- or two-tailed P value?	Two-tailed		One- or two-tailed P value?	Two-tailed		One- or two-tailed P value?	Two-tailed
	t, df	t=2.809, df=19		t, df	t=2.464, df=19		t, df	t=2.433, df=19		t, df	t=1.796, df=19		t, df	t=2.481, df=19		t, df	t=1.233, df=19
	How big is the difference?			How big is the difference?			How big is the difference?			How big is the difference?			How big is the difference?			How big is the difference?
	Mean of column A	9.667		Mean of column B	20.58		Mean of column C	15.24		Mean of column D	11.24		Mean of column E	10.33		Mean of column F	9.758
	Mean of column G	11.58		Mean of column H	26.74		Mean of column I	19.82		Mean of column J	12.92		Mean of column K	12.51		Mean of column L	10.98
	Difference between means (G - A) ± SEM	1.911 ± 0.6803		Difference between means (H - B) ± SEM	6.161 ± 2.501		Difference between means (I - C) ± SEM	4.581 ± 1.883		Difference between means (J - D) ± SEM	1.681 ± 0.9358		Difference between means (K - E) ± SEM	2.178 ± 0.8779		Difference between means (L - F) ± SEM	1.219 ± 0.9890
	95% confidence interval	0.4872 to 3.335		95% confidence interval	0.9275 to 11.39		95% confidence interval	0.6398 to 8.521		95% confidence interval	-0.2780 to 3.639		95% confidence interval	0.3402 to 4.015		95% confidence interval	-0.8506 to 3.290
	R squared (eta squared)	0.2935		R squared (eta squared)	0.2422		R squared (eta squared)	0.2375		R squared (eta squared)	0.1451		R squared (eta squared)	0.2446		R squared (eta squared)	0.07408
	F test to compare variances			F test to compare variances			F test to compare variances			F test to compare variances			F test to compare variances			F test to compare variances
	F, DFn, Dfd	1.471, 8, 11		F, DFn, Dfd	1.719, 8, 11		F, DFn, Dfd	1.034, 11, 8		F, DFn, Dfd	2.826, 11, 8		F, DFn, Dfd	4.007, 11, 8		F, DFn, Dfd	1.232, 8, 11
	P value	0.541011		P value	0.398172		P value	0.987983		P value	0.151078		P value	0.0589955		P value	0.729375
	P value summary	ns		P value summary	ns		P value summary	ns		P value summary	ns		P value summary	ns		P value summary	ns
	Significantly different (P < 0.05)?	No		Significantly different (P < 0.05)?	No		Significantly different (P < 0.05)?	No		Significantly different (P < 0.05)?	No		Significantly different (P < 0.05)?	No		Significantly different (P < 0.05)?	No
	S4b	B6J - ITT Raw
	Column G	M T=0		Non-parametric
	vs.	vs.		Column H	M T=15		Column I	M T=30		Column J	M T=60		Column K	M T=90		Column L	M T=120
	Column A	F T=0		vs.	vs.		vs.	vs.		vs.	vs.		vs.	vs.		vs.	vs.
				Column B	F T=15		Column C	F T=30		Column D	F T=60		Column E	F T=90		Column F	F T=120
	Unpaired t test
	P value	0.27602		Mann Whitney test			Mann Whitney test			Mann Whitney test			Unpaired t test			Mann Whitney test
	P value summary	ns		P value	0.0948434		P value	0.904482		P value	0.307086		P value	0.18753		P value	0.340552
	Significantly different (P < 0.05)?	No		Exact or approximate P value?	Exact		Exact or approximate P value?	Exact		Exact or approximate P value?	Exact		P value summary	ns		Exact or approximate P value?	Exact
	One- or two-tailed P value?	Two-tailed		P value summary	ns		P value summary	ns		P value summary	ns		Significantly different (P < 0.05)?	No		P value summary	ns
	t, df	t=1.112, df=27		Significantly different (P < 0.05)?	No		Significantly different (P < 0.05)?	No		Significantly different (P < 0.05)?	No		One- or two-tailed P value?	Two-tailed		Significantly different (P < 0.05)?	No
				One- or two-tailed P value?	Two-tailed		One- or two-tailed P value?	Two-tailed		One- or two-tailed P value?	Two-tailed		t, df	t=1.352, df=27		One- or two-tailed P value?	Two-tailed
	How big is the difference?			Sum of ranks in column B,H	142 , 293		Sum of ranks in column C,I	183 , 252		Sum of ranks in column D,J	156.5 , 278.5					Sum of ranks in column F,L	158 , 277
	Mean of column A	11.38		Mann-Whitney U	64		Mann-Whitney U	99		Mann-Whitney U	78.5		How big is the difference?			Mann-Whitney U	80
	Mean of column G	12.48											Mean of column E	6.242
	Difference between means (G - A) ± SEM	1.101 ± 0.9907		Difference between medians			Difference between medians			Difference between medians			Mean of column K	7.294		Difference between medians
	95% confidence interval	-0.9313 to 3.134		Median of column B	6.550, n=12		Median of column C	6.400, n=12		Median of column D	5.600, n=12		Difference between means (K - E) ± SEM	1.052 ± 0.7783		Median of column F	7.250, n=12
	R squared (eta squared)	0.04378		Median of column H	9.300, n=17		Median of column I	6.700, n=17		Median of column J	5.800, n=17		95% confidence interval	-0.5445 to 2.649		Median of column L	7.400, n=17
				Difference: Actual	2.75		Difference: Actual	0.3		Difference: Actual	0.2		R squared (eta squared)	0.06342		Difference: Actual	0.15
	F test to compare variances			Difference: Hodges-Lehmann	1.8		Difference: Hodges-Lehmann	-0.1		Difference: Hodges-Lehmann	0.5					Difference: Hodges-Lehmann	0.85
	F, DFn, Dfd	2.046, 16, 11											F test to compare variances
	P value	0.231983											F, DFn, Dfd	1.747, 16, 11
	P value summary	ns											P value	0.351349
	Significantly different (P < 0.05)?	No											P value summary	ns
													Significantly different (P < 0.05)?	No
